# Evolutionary and ontogenetic shifts from aquatic to terrestrial light environments in frogs provide new insights into the vertebrate phototransduction cascade

**DOI:** 10.1101/2025.10.31.685797

**Authors:** Taegan Perez, Rayna C Bell, Camille Lavoie, Matthew K Fujita, David J Gower, Jeffrey W Streicher, Kate N Thomas, Ryan K Schott

## Abstract

Evolutionary studies of vertebrate vision have mainly focused on the light-sensitive opsins neglecting the downstream phototransduction cascade. Here, we investigate patterns of gene loss and expression across jawed vertebrates, providing clarity on the evolution of phototransduction. We next focus on an ecologically diverse sample of frogs represented by whole-eye transcriptomes and genomes from 113 species. We tested the hypothesis that phototransduction genes were lost in the common ancestor of frogs due to nocturnality and that functional differences in phototransduction are driven by variation in habitat, activity pattern, and life history. Across frogs, we recovered 38 of 39 vertebrate phototransduction genes, with all but one of these (*GUCA1B2*) consistently expressed in frog eyes. This contrasts the high level of gene loss found in other ancestrally nocturnal tetrapods (*e.g.*, mammals and snakes) and is more similar to ray-finned fishes. More than other ecological traits, we found that loss of the larval aquatic life stage (direct development) and inhabiting aquatic and semiaquatic habitats as adults were most strongly associated with shifts in selective strength, with widespread signals of both positive and relaxed selection across frog phototransduction genes. These findings suggest that phototransduction is under different functional constraints in aquatic versus terrestrial light environments and that shifts in the use of these environments have played a strong role in frog visual evolution. Collectively, these results reinforce that frogs are of particular interest for vertebrate visual evolution because they span both an evolutionary and an ontogenetic transition from vision underwater to vision on land.
