## Supplementary File S1 for "Evolutionary and ontogenetic shifts from aquatic to terrestrial light environments in frogs provide new insights into the vertebrate phototransduction cascade"

### Sheet: Genes
Vertebrate phototransduction cascade genes and proteins based on Lamb (2020).
Gene Symbol	Gene Name	Protein	Protein Symbol	Cell Type	Cycle Type
ARR3	Arrestin 3 (cone arrestin; X-arrestin)	Arrestin	Arr-C	Cone	Recovery
CNGA1	CNG alpha subunit 1	Cyclic nucleotide gated channel	CNGCα1	Rod	Activation
CNGA3	CNG alpha subunit 3	Cyclic nucleotide gated channel	CNGCα3	Cone	Activation
CNGB1	CNG beta subunit 1	Cyclic nucleotide gated channel	CNGCβ1	Rod	Activation
CNGB3	CNG beta subunit 3	Cyclic nucleotide gated channel	CNGCβ3	Cone	Activation
GNAT1	G protein alpha subunit 1	Transducin	Gαt1	Rod	Activation
GNAT2	G protein alpha subunit 2	Transducin	Gαt2	Cone	Activation
GNB1	G protein beta subunit 1	Transducin	Gβ1	Rod	Activation
GNB3	G protein beta subunit 3	Transducin	Gβ3	Cone	Activation
GNB5	G protein beta subunit 5	Transducin	Gβ5	Both	Recovery
GNGT1	G protein gamma subunit 1	Transducin	Gγt1	Rod	Activation
GNGT2	G protein gamma subunit 2	Transducin	Gγt2	Cone	Activation
GRK1	GRK 1 (rhodopsin kinase)	G protein-coupled receptor kinase	GRK1A	Rod	Recovery
GRK1B	G-protein receptor kinase	G-protein receptor kinase	GRK1B	Cone	Recovery
GRK7	GRK 7 (cone opsin kinase)	G protein-coupled receptor kinase	GRK7	Cone	Recovery
GUCA1A	Guanylate cyclase activator 1A	Guanylate cyclase activating protein	GCAP1	Both	Recovery
GUCA1A2	Guanylate cyclase activator 1A2	Guanylate cyclase activating protein	GCAP1L	Both	Recovery
GUCA1B	Guanylate cyclase activator 1B	Guanylate cyclase activating protein	GCAP2	Both	Recovery
GUCA1B2	Guanylate cyclase activator 1B2	Guanylate cyclase activating protein	GCAP2L	?	Recovery
GUCA1C	Guanylate cyclase activator 1C	Guanylate cyclase activating protein	GCAP3	Cone	Recovery
GCIP	Guanylyl cyclase inhibiting protein	Guanylyl cyclase inhibiting protein	GCIP	Cone	Recovery
GUCY2D	Guanylate cyclase 2D	Guanylate cyclase	GC-E	Both	Recovery
GUCY2F	Guanylate cyclase 2F	Guanylate cyclase	GC-F	Both	Recovery
GC-D	Olfactory Guanylate cyclase	Olfactory Guanylate cyclase	GC-D	Both (?)	Recovery
PDE6A	Phosphodiesterase alpha subunit 6A	Phosphodiesterase	PDEα	Rod	Activation
PDE6B	Phosphodiesterase beta subunit 6B	Phosphodiesterase	PDEβ	Rod	Activation
PDE6C	Phosphodiesterase alpha subunit 6C	Phosphodiesterase	PDEα’	Cone	Activation
PDE6G	Phosphodiesterase gamma subunit 6G	Phosphodiesterase	PDEγ	Rod	Activation
PDE6H	Phosphodiesterase gamma subunit 6H	Phosphodiesterase	PDEγ’	Cone	Activation
RCVRN1	Recoverin (S-modulin)	Recoverin	Rec	Both (Rod)	Recovery
RCVRN2	Visinin	Visinin	Visinin	Both (Cone)	Recovery
RGS9	Regulator of G-protein signaling 9	Regulator of G-protein signaling complex	RGS9	Both	Recovery
RGS9BP	RGS9 binding protein	Regulator of G-protein signaling complex	R9AP	Both	Recovery
RGS9BP2	RGS9 binding protein 2	Regulator of G-protein signalling complex	R9AP-b	Both	Recovery
RGS9BP3	RGS9 binding protein 3	Regulator of G-protein signalling complex?	R9AP-like	?	Recovery
SAG	Rod arrestin (S-antigen)	Arrestin	ARR-S	Rod	Recovery
SLC24A1	Solute carrier family 24 member 2	NA+/CA2+ -K+ exchanger	NCKX1	Both	Recovery
SLC24A2	Solute carrier family 24 member 2	NA+/CA2+ -K+ exchanger	NCKX2	Both	Recovery

### Sheet: Data
Publicly available data used to determine expression of phototransduction genes across major vertebrate lineages
Type	Source	Accession Number	Family	Genus	Species	Common Name
Transcriptome	NCBI	PRJNA602859	Chondrichthys	Isurus	oxyrinchus	Mako Shark
Transcriptome	NCBI	PRJNA1206076	Chondrichthys	Rhinoraja	longicauda	White Belly Skate
Transcriptome	NCBI	PRJNA78915	Teleostei	Oreochromis	niloticus	Nile Tilapia
Transcriptome	NCBI	PRJNA78185	Teleostei	Haplochromis	burtoni	Astatotilapia burtoni
Transcriptome	NCBI	PRJNA292033	Holostei	Amia	calva	Bowfin
Transcriptome	NCBI	PRJNA292033	Holostei	Lepisosteus	platyrhincus	Florida Gar
Transcriptome	this study		Amphibian
Transcriptome	NCBI	SRR3203217	Bird	Circus	melanoleucos	Pied harrier
Transcriptome	Dryad	https://doi.org/10.5061/dryad.r31js91	Gekko	Gekko	gekko	Tokay Gekko
Transcriptome	NCBI	PRJNA429753	Iguanomorpha	Chamaeleo	calyptratus	Veiled Chameleon
Transcriptome	Dryad	https://doi.org/10.5061/dryad.r31js91	Snakes	Hypsiglena	torquata	Night Snake
Transcriptome	Dryad	https://doi.org/10.5061/dryad.r31js91	Snakes	Lampropeltis	getula	Common Kingsnake
Transcriptome	Dryad	https://doi.org/10.5061/dryad.r31js91	Snakes	Thamnophis	sirtalis	Common Garter Snake
Transcriptome	NCBI	PRJNA772070	Snake	Anilios	bicolor	Dark-spined Blind Snake
Transcriptome	NCBI	PRJNA1028148	Mammal	Sminthopsis	crassicaudata	Fat Tailed Dunnart
Transcriptome	NCBI	PRJNA335655	Mammal	Ictidomys	tridecemlineatus	Ground Squirrel

### Sheet: Genome
Vertebrate Phototransduction gene presence/absence across all major jawed vertebrate linages. Based on data from Lamb (2020), Lamb et al. (2018), Gesemann & Neuhauss (2023), Gemmell et al. (2020) and the results of BLAST searches of the NCBI core nucleotide database.
Gene	Chondrichthyes				Actinopterygii							Tetapoda	Amphibia				Amniota	Reptiles	Archelosauria		Archosaurs			Lepidosaurs		Squamata				Mammalia		Theria			Total Lineages found in
Species		Holocephali	Selachii	Batomorphi		Cladistia	Chondrostei	Holostei	Teleostei	Coelacanthiformes	Dipnoi			Anura	Urodela	Gymnophiona				Testudines		Crocodilia	Aves		Rhynchocephalia		Gekkota	Anguimorpha & Iguania	Serpentes		Monotremata		Marsupialia	Placentalia
ARR3	y	y	y	y	y	y	y	y	y	y	y	y	y	y	y	y	y	y	y	y	y	y	y	y	y	y	y	y	y	y	y	y	y	y	33
CNGA1	y	y	y	y	y	y	y	y	y	y	y	y	y	y	y	y	y	y	y	y	y	y	y	y	y	y	n	y	y	y	y	y	y	y	32
CNGA3	y	y	y	y	y	y	y	y	y	y	y	y	y	y	y	y	y	y	y	y	y	y	y	y	y	y	y	y	y	y	n	y	y	y	32
CNGB1	y	y	y	y	y	y	y	y	y	y	y	y	y	y	y	y	y	y	y	y	y	y	y	y	y	y	y	y	y	y	y	y	y	y	32
CNGB3	y	y	y	y	y	y	y	y	y	y	y	y	y	y	y	y	y	y	y	y	y	y	y	y	y	y	y	y	y	y	y	y	y	y	33
GCIP	y	n	y	y	y	y	y	y	y	y	y	y	y	y	y	n	n	n	n	n	n	n	n	n	n	n	n	n	n	n	n	n	n	n	13
GNAT1	y	y	y	y	y	y	y	y	y	y	y	y	y	y	y	y	y	y	y	y	y	y	y	y	y	y	y	y	y	y	y	y	y	y	33
GNAT2	y	y	y	y	y	y	y	y	y	y	y	y	y	y	y	y	y	y	y	y	y	y	y	y	y	y	y	y	y	y	y	y	y	y	32
GNB1	y	y	y	y	y	y	y	y	y	y	y	y	y	y	y	y	y	y	y	y	y	y	y	y	y	y	y	y	y	y	y	y	y	y	33
GNB3	n	n	n	n	y	y	y	y	n	y	y	y	y	y	y	y	y	y	y	y	y	y	y	y	y	y	y	y	y	y	y	y	y	y	29
GNB5	y	y	y	y	y	y	y	y	y	y	y	y	y	y	y	y	y	y	y	y	y	y	y	y	y	y	y	y	y	y	y	y	y	y	33
GNGT1	y	y	y	y	y	y	y	n	y	y	y	y	y	y	y	y	y	n	n	n	n	n	n	n	n	n	n	n	n	y	y	y	y	y	20
GNGT2	n	n	n	n	y	y	y	y	y	y	y	y	y	y	y	n	y	y	y	y	y	y	y	y	y	y	y	y	y	y	y	y	y	y	28
GRK1	y	y	y	y	y	y	y	y	y	y	n	y	y	y	y	y	y	n	n	n	n	n	n	n	n	n	n	n	n	y	y	y	y	y	20
GRK1B	n	n	n	n	y	y	y	y	y	y	y	y	n	n	n	n	y	y	y	y	y	y	y	y	y	y	y	y	y	n	n	n	n	n	20
GRK7	y	y	y	y	y	y	y	y	y	y	y	y	y	y	y	y	y	y	y	y	y	y	y	y	y	y	y	y	y	y	y	y	y	y	32
GUCA1A	y	y	n	n	y	y	y	y	y	y	y	y	y	y	y	y	y	y	y	y	y	y	y	y	y	y	y	y	y	y	y	y	y	y	31
GUCA1A2	y	y	y	y	y	y	y	y	y	y	y	y	y	y	y	y	y	y	y	y	y	y	y	y	y	y	y	y	n	n	n	n	n	n	24
GUCA1B	y	y	y	y	y	y	y	y	y	y	y	y	y	y	y	y	y	y	y	y	y	y	y	y	y	y	y	y	y	y	y	y	n	y	30
GUCA1B2	y	y	y	y	y	y	y	y	y	y	y	y	y	y	y	n	y	y	n	n	n	n	n	y	y	y	y	y	n	n	n	n	n	n	21
GUCA1C	y	y	n	n	y	y	y	y	y	n	n	y	y	y	y	n	y	y	y	y	y	y	y	y	y	y	y	y	y	y	y	y	y	y	23
GUCY2D	y	n	y	y	y	y	y	y	y	y	y	y	y	y	y	y	y	y	y	y	y	y	y	y	y	y	y	y	y	y	y	y	y	y	32
GUCY2F	y	y	y	y	y	y	y	y	y	y	y	y	y	y	y	y	y	n	n	n	n	n	n	n	n	n	n	n	n	y	n	y	n	y	19
GC-D	y	n	y	y	y	y	y	y	y	y	y	y	y	y	y	y	y	y	y	n	y	n	y	y	y	y	y	y	y	y	n	y	y	y	29
PDE6A	y	y	y	y	y	y	y	y	y	y	n	y	y	y	y	y	y	n	n	n	n	n	n	n	n	n	n	n	n	y	y	y	y	y	20
PDE6B	y	y	y	y	y	y	y	y	y	y	y	y	y	y	y	n	y	y	y	y	y	y	y	y	y	y	n	y	y	y	y	y	y	y	31
PDE6C	y	y	y	y	y	y	y	y	y	y	y	y	y	y	y	y	y	y	y	y	y	y	y	y	y	y	y	y	y	y	y	y	y	y	33
PDE6G	y	y	y	y	y	y	y	y	y	y	y	y	y	y	y	y	y	y	y	y	y	y	y	y	y	y	n	y	y	y	y	y	y	y	31
PDE6H	y	y	y	y	y	y	y	y	y	y	y	y	y	y	y	y	y	y	y	y	y	y	y	y	y	y	y	y	y	y	y	y	y	y	33
RCVRN1	y	y	y	y	y	y	y	y	y	y	y	y	y	y	y	y	y	n	n	n	n	n	n	n	n	n	n	n	n	y	y	y	y	y	21
RCVRN2	n	n	n	n	y	y	y	y	y	y	y	y	y	y	y	y	y	y	y	y	y	y	y	y	y	y	y	y	y	n	n	n	n	n	25
RGS9	y	y	y	y	y	y	y	y	y	y	y	y	y	y	y	y	y	y	y	y	y	y	y	y	y	y	y	y	y	y	y	y	y	y	33
RGS9BP	y	y	y	y	y	y	y	y	y	y	y	y	y	y	y	y	y	y	y	y	y	y	y	y	y	y	y	y	y	y	n	y	y	y	32
RGS9BP2	y	y	y	y	y	n	y	y	y	y	y	y	y	y	y	y	n	n	n	n	n	n	n	n	n	n	n	n	n	n	n	n	n	n	14
RGS9BP3	n	n	n	n	y	n	y	y	y	y	n	y	y	y	y	y	y	y	y	y	y	y	y	n	n	n	n	n	n	y	n	y	y	y	21
SAG	y	y	y	y	y	y	y	y	y	y	y	y	y	y	y	y	y	y	y	y	y	y	y	y	y	y	y	y	y	y	y	y	y	y	33
SLC24A1	y	y	y	y	y	y	y	y	y	y	y	y	y	y	y	y	y	y	y	y	y	y	y	y	y	n	n	n	n	y	y	y	y	y	29
SLC24A2	y	y	y	y	y	y	y	y	y	y	y	y	y	y	y	y	y	y	y	y	y	y	y	y	y	y	y	y	y	y	y	y	y	y	33
RH1	y	y	y	y	y	y	y	y	y	y	y	y	y	y	y	y	y	y	y	y	y	y	y	y	y	y	n	y	y	y	y	y	y	y	26
RH2	y	y	y	y	y	y	y	y	y	y	y	y	n	n	n	n	y	y	y	y	y	n	y	y	y	y	y	y	n	n	n	n	n	n	17
LWS	y	y	y	y	y	y	y	y	y	n	y	y	y	y	y	y	y	y	y	y	y	y	y	y	y	y	y	y	y	y	y	y	y	y	26
SWS1	n	n	n	n	y	y	y	y	y	n	y	y	y	y	y	n	y	y	y	y	y	n	y	y	y	y	y	y	y	y	n	y	y	y	22
SWS2	n	n	n	n	y	y	y	y	y	y	y	y	y	y	y	n	y	y	y	y	y	y	y	y	y	y	n	y	n	y	y	n	n	n	19	AVG	MAX	MIN
PDE6I*	n	n	n	n	y	y	y	y	y	y	y	y	y	y	n	n	n	n	n	n	n	n	n	n	n	n	n	n	n	n	n	n	n	n
Total Losses	7	10	9	9	0	2	0	1	1	3	4	0	2	2	2	9	2	7	8	9	8	11	8	8	8	9	14	9	13	7	13	8	10	8		7.04545	14	0
Specific Losses	8	2	1	1	0	2	0	1	1	3	4	0	2	0	0	7	2	5	1	1	0	3	0	1	0	1	5	0	4	5	6	1	2	0		1.86957	7	0
Non-opsin losses	5	8	7	7	0	2	0	1	1	1	4	0	1	1	1	6	2	7	8	9	8	9	8	8	8	9	12	9	11	6	11	6	8	6		5.65217	12	0
Specific non-opsin losses	5	3	2	2	0	2	0	1	1	1	4	0	1	0	0	5	2	5	1	1	0	1	0	1	0	1	3	0	2	4	5	0	2	0		1.59091	5	0
*Not included in loss totals

### Sheet: Expression
Legend	Gene	Chondrichthyes		Holostei		Teleostei			Sarcopterygii	Frogs	Salamander	Caecillian	Reptiles	Archelosaur	Turtles	Archosaurs	Crocodilians	Birds	Lepidosaurs	Tuatara	Squamates	Anguimorphs & Iguanians	Snakes				Geckos	Mammals	Monotreme	Therians	Marsupials	Placentals
A=absent	Species	Mako shark	White Belly Skate	Amia calva	Lepisosteus platyhincus*	Oreochromis niloticus	Astatotilapia burtoni	Astyanax mexicanus	n/a	this study	n/a	n/a			n/a		n/a	Circus melanoleucos		n/a		Chamaeleo calyptratus	Hypsiglena torquata	Lampropeltis getula	Thamnophis sirtalis	Anilios bicolor	Gekko gekko		n/a		Sminthopsis crassicaudata	Ichtidomys tridecemlineatus
C=complete	GCIP	A	A	A	A	P	P	P		C			A	A		A		A	A		A	A	A	A	A	A	A	A		A	A	A
P=partial	GUCA1B2	P	P	A	C	P	P	P		P			C	A		A		A	C		C	C	A	A	A	A	P	A		A	A	A
I=incomplete	GC-D	C	I	C	C	P	P	P		C			C	C		C		C	P		P	I	P	P	P	P	I	I		I	I	I
	PDE6I	A	A	C	P	A	A	C					A	A		A		A	A		A	A	A	A	A	A	A	A		A	A	A
					*Based on Lamb et al (2016)
