## Supplementary File S2 for "Evolutionary and ontogenetic shifts from aquatic to terrestrial light environments in frogs provide new insights into the vertebrate phototransduction cascade"

### Sheet: Gene_Recovery
Legend	Genome/Transcriptome	Number of Individuals	Family	Genus	Species	ARR3	CNGA1	CNGA3	CNGB1	CNGB3	GCIP	GNAT1	GNAT2	GNB1	GNB3	GNB5	GNGT1	GNGT2	GRK1	GRK7	GUCA1A	GUCA1A2	GUCA1B	GUCA1B2	GUCA1C	GUCY2D	GUCY2F	GC-D	PDE6A	PDE6B	PDE6C	PDE6G	PDE6H	RCVRN1	RCVRN2	RGS9	RGS9BP	RGS9BP2	RGS9BP3	SAG	SLC24A1	SLC24A2	PDE6I*	Total	%		*Not included in totals
c=complete	G	1	Bufonidae	Atelopus	zeteki	P	P	C	P	C	C	C	P	C	C	C	C	C	C	C	C	C	P	C	C	C	C	C	P	C	P	C	C	C	C	P	C	P	C	C	P	C		37	100
p=>50% recovered	G	1	Bombinatoridae	Bombina	variegata	I	P	C	I	P	P	I	P	I	P	P	C	C	P	P	I	I	C	P	P	C	P	P	P	P	P	P	P	P	P	P	C	P	C	P	P	P		31	83.7838
i=<50% recovered	G	1	Bufonidae	Bufo	viridis	C	P	I	C	I	P	P	I	C	C	I	P	C	C	I	C	C	I	A	I	I	P	I	I	P	I	C	I	C	P	P	A	I	P	P	C	I		21	56.7568
A=absent/not recovered	G	1	Eleutherodactylidae	Eleutherodactylus	coqui	P	P	C	P	P	A	C	C	C	C	P	C	I	C	C	C	C	P	P	C	C	C	P	C	I	C	I	C	C	P	P	C	A	C	P	P	P		32	86.4865
*=not extracted	G	1	Leptodactylidae	Engystomops	pustulosus	P	C	C	P	P	A	I	C	C	C	C	P	C	C	C	P	C	I	A	C	C	P	P	C	P	P	C	P	ly	C	I	C	C	C	C	P	P		31	83.7838
	G	1	Ranidae	Glandirana	rugosa	C	I	C	P	C	C	C	I	C	C	C	I	C	C	C	C	C	P	A	C	I	C	C	P	C	P	P	C	C	C	P	C	C	P	P	C	P		32	86.4865
	G	1	Pipidae	Hymenochirus	boettgeri	C	I	C	P	P	P	C	C	I	P	P	C	C	C	C	P	C	C	P	C	P	I	I	C	P	P	C	C	C	P	P	C	P	P	P	P	P		33	89.1892
	G	1	Megophryidae	Leptobrachium	ailaonicum	I	P	C	P	P	A	C	P	P	P	C	C	I	P	C	P	P	C	A	P	P	C	P	P	P	P	P	I	I	P	P	C	A	P	P	P	P		30	81.0811
	G	1	Megophryidae	Leptobrachium	leishanense	I	P	C	P	P	I	C	C	C	P	C	C	P	C	C	C	P	C	A	P	I	P	C	P	P	I	P	I	P	P	P	C	P	C	P	P	P		31	83.7838
	G	1	Limnodynastidae	Limnodynastes	dumerilii	P	P	C	P	P	P	C	C	C	P	P	C	P	C	C	C	C	C	P	C	P	C	C	P	P	P	P	P	C	P	P	C	P	P	P	P	P		37	100
	G	1	Dicroglossidae	Occidozyga	myanhessei	I	P	P	P	P	P	I	C	P	C	P	C	C	P	C	C	P	C	P	C	P	C	P	P	P	P	P	I	I	C	P	C	I	P	P	P	P		32	86.4865
	G	1	Ranidae	Odorrana	margaretae	C	I	I	P	I	A	C	I	C	I	I	I	C	P	I	C	C	C	P	I	I	P	I	P	I	P	C	C	C	C	I	A	P	I	C	P	I		20	54.0541
	G	1	Dendrobatidae	Oophaga	pumilio	P	P	P	P	P	C	C	C	P	C	P	C	C	C	C	C	C	C	P	C	P	C	C	P	P	P	C	P	C	P	P	C	P	P	P	P	P		37	100
	G	1	Pipidae	Pipa	carvalhoi	P	I	P	P	I	P	I	C	C	P	P	C	I	P	C	C	P	C	P	P	P	P	P	P	P	I	P	P	I	I	I	C	I	P	I	P	P		27	72.973
	G	1	Pipidae	Pipa	parva	P	I	P	P	P	P	C	C	C	P	C	C	C	P	C	P	P	C	P	P	P	P	C	P	P	P	P	P	C	P	P	C	P	P	P	P	P		36	97.2973
	G	1	Limnodynastidae	Platyplectrum	ornatum	I	P	C	I	P	I	C	C	C	I	P	C	I	C	C	C	P	P	P	I	P	P	P	P	P	P	I	P	C	P	I	C	P	P	P	P	P		29	78.3784
	G	1	Dendrobatidae	Ranitomeya	imitator	P	I	P	I	I	C	P	C	I	C	I	C	I	I	P	C	P	P	A	P	P	C	I	C	I	P	C	I	C	P	P	C	I	I	P	C	I		23	62.1622
	G	1	Bufonidae	Rhinella	marina	P	C	C	C	C	P	I	C	C	C	C	C	C	C	C	C	C	C	C	C	P	C	C	I	C	P	C	C	C	C	P	C	P	C	P	P	C		35	94.5946
	G	1	Scaphiopodidae	Scaphiopus	holbrookii	P	I	P	P	P	I	I	P	I	P	C	I	C	P	P	P	C	P	A	P	P	P	I	P	P	P	C	C	P	I	P	C	P	P	P	P	C		29	78.3784
	G	1	Scaphiopodidae	Spea	multuplicata	I	P	C	I	I	P	C	C	C	C	P	C	P	C	C	C	C	P	P	C	P	C	P	P	P	P	P	P	C	P	P	C	P	P	P	P	P		34	91.8919
	NCBI	1	Bombinatoridae	Bombina	bombina	C	C	C	P	I	A	C	C	C	C	P	C	C	C	C	C	C	C	C	C	C	C	C	C	C	C	C	C	C	P	I	C	A	A	I	C	C		31	83.7838
	NCBI	1	Bufonidae	Bufo	bufo	C	C	C	C	C	A	C	C	C	C	P	C	C	C	C	C	C	C	P	C	C	C	C	C	P	P	C	C	C	C	C	C	C	A	C	P	C		35	94.5946
	NCBI	1	Bufonidae	Bufo	gargarizans	C	C	C	C	C	A	C	C	C	C	C	C	C	C	C	C	C	C	C	P	I	C	C	C	C	P	C	C	C	P	C	C	C	C	C	P	C		35	94.5946
	NCBI	1	Hylidae	Hyla	sarda	C	C	C	C	P	C	C	C	C	C	P	C	C	C	C	C	C	C	C	C	C	C	P	C	C	C	C	C	C	C	A	C	C	A	P	P	P		35	94.5946
	NCBI	1	Dicroglossidae	Nanorana	parkeri	C	C	C	A	I	C	C	C	C	C	C	C	C	C	C	C	C	C	A	I	C	P	I	C	C	C	C	C	C	C	A	C	C	C	C	C	C		31	83.7838
	NCBI	1	Ranidae	Rana	pipens	C	A	A	A	A	C	A	A	A	A	A	A	A	A	A	A	A	A	A	A	P	A	P	C	C	C	C	C	A	A	A	A	A	A	C	A	A		10	27.027
	NCBI	1	Pipidae	Xenopus	laevis	C	C	C	C	C	C	C	C	C	C	C	C	C	C	C	C	C	C	C	C	C	C	C	C	C	C	C	C	C	P	C	C	C	A	C	C	C		36	97.2973
	NCBI	1	Pipidae	Xenopus	tropicalis	C	C	C	C	C	C	C	C	C	C	C	P	C	C	C	C	C	C	C	C	C	C	C	C	P	C	C	C	C	P	A	C	C	A	C	C	C		35	94.5946
	NCBI	1	Ranidae	Rana	temporaria	C	C	C	P	I	C	C	C	C	C	C	C	C	C	C	C	C	C	A	C	C	C	C	C	C	C	C	C	C	C	I	C	C	P	C	P	C		34	91.8919
	NCBI/T	1	Scaphiopodidae	Spea	bombifrons	C	C	C	C	C	C	C	C	C	C	C	P	C	C	C	C	C	C	C	C	C	C	C	C	C	C	C	C	C	P	C	C	P	P	C	C	C		37	100
	T	1	Hylidae	Acris	blanchardii	C	C	C	P	C	P	C	C	C	C	C	P	C	C	C	C	C	C	P	C	C	C	P	C	C	I	C	C	C	C	C	C	P	C	C	P	C		36	97.2973
	T	1	Limnodynastidae	Adelotus	brevis	C	C	C	C	C	P	C	C	C	C	C	C	C	C	C	C	C	C	A	P	C	C	C	C	C	C	C	C	C	C	I	C	P	P	C	P	C		35	94.5946
	T	2	Hyperoliidae	Afrixalus	dorsalis	C	C	C	C	P	P	C	C	C	C	C	P	C	C	C	C	C	C	A	C	P	C	C	C	P	C	C	C	C	C	P	C	C	C	C	C	C		36	97.2973
	T	1	Alytidae	Alytes	muletensis	C	P	P	P	P	P	C	C	C	C	C	C	C	C	C	C	C	C	A	P	P	C	C	C	P	I	C	C	C	P	P	P	P	P	C	P	P		35	94.5946
	T	1	Bufonidae	Anaxyrus	speciosus	C	C	C	P	P	C	C	P	C	C	C	P	C	C	C	C	C	C	A	C	C	C	C	I	C	P	C	C	C	I	P	C	P	C	P	C	C		34	91.8919
	T	1	Bufonidae	Anaxyrus	terrestris	C	C	P	P	I	C	C	P	C	C	C	C	C	C	C	C	C	C	A	I	C	P	C	P	C	I	C	C	C	C	C	C	P	C	C	C	P		33	89.1892
	T	1	Arthroleptidae	Arthroleptis	poecilonotus	C	C	C	C	P	C	C	C	C	C	C	C	C	C	I	C	C	C	A	I	P	C	C	I	C	C	C	C	C	C	P	C	C	P	C	C	P		33	89.1892
	T	2	Ascaphidae	Ascaphus	truei	C	C	C	C	C	P	C	C	C	C	C	C	C	C	C	C	C	C	A	C	C	C	C	C	C	P	C	C	C	P	C	C	P	P	P	P	P		36	97.2973
	T	1	Microhylidae	Austrochaperina	robusta	C	C	C	P	P	C	C	C	C	C	C	C	C	C	C	C	C	C	A	I	C	C	C	C	C	C	C	C	C	C	P	P	C	I	C	C	P		34	91.8919
	T	1	Hylidae	Boana	cinerascens	C	C	I	C	P	C	C	C	I	C	C	C	C	C	C	C	C	C	A	P	C	C	C	C	C	P	C	C	C	C	C	C	C	C	C	C	C		34	91.8919
	T	1	Bombinatoridae	Bombina	orientalis	C	C	C	P	P	P	C	C	C	C	C	P	C	C	C	C	I	C	P	C	C	C	I	C	C	C	P	C	C	I	C	C	P	C	C	P	C		34	91.8919
	T	1	Mantellidae	Boophis	luteus	C	C	C	C	C	C	C	C	C	C	C	C	C	C	C	C	C	C	A	P	C	C	C	C	C	C	C	C	C	C	P	C	C	P	C	C	C		36	97.2973
	T	1	Brachycephalidae	Brachycephalus	ephippium	C	C	C	C	C	P	C	C	C	C	C	P	C	C	C	C	C	I	A	C	I	C	C	C	C	C	C	C	C	C	C	C	C	C	C	P	P		34	91.8919
	T	1	Hylidae	Callimedusa	tomopterna	P	C	C	C	C	C	C	C	C	C	C	C	C	C	C	C	I	C	A	P	C	C	I	C	C	C	C	C	P	C	P	C	C	I	P	C	C		33	89.1892
	T	1	Microhylidae	Calluella	guttulata	C	C	C	C	C	C	C	C	C	C	C	P	C	C	C	C	C	C	A	C	C	I	C	C	C	C	C	C	C	C	P	C	P	A	C	C	P		34	91.8919
	T	1	Ceratobatrachidae	Ceratobatrachus	guntheri	C	C	C	C	C	C	C	C	C	C	P	P	C	C	C	C	P	C	A	C	C	C	C	P	C	C	C	C	C	P	C	C	C	P	P	P	C		36	97.2973
	T	1	Ceratophryidae	Ceratophrys	ornata	C	C	P	C	P	C	C	C	C	C	C	C	I	C	C	C	P	C	A	C	C	C	C	C	C	C	C	C	C	C	P	C	C	C	C	P	P		35	94.5946
	T	1	Microhylidae	Chiasmocleis	hudsoni	C	C	C	C	C	C	C	C	C	C	C	P	C	C	C	C	C	C	A	P	C	C	C	C	C	C	C	C	C	C	P	C	C	C	C	C	C		36	97.2973
	T	2	Rhacophoridae	Chiromantis	rufescens	C	C	C	C	C	C	C	C	C	C	C	C	C	C	C	C	C	C	A	P	C	C	C	C	C	C	C	C	C	C	C	C	C	P	C	C	C		36	97.2973
	T	1	Conrauidae	Conraua	crassipes	C	C	P	P	P	C	C	C	C	C	C	C	C	C	I	C	C	C	A	I	P	C	C	C	P	C	C	C	C	C	C	C	C	P	P	C	P		34	91.8919
	T	1	Microhylidae	Cophixalus	australis	C	C	C	C	C	P	C	C	C	C	C	P	C	C	P	C	C	C	A	P	C	C	P	C	C	C	C	C	C	C	I	C	C	I	C	C	C		34	91.8919
	T	1	Microhylidae	Cophixalus	ornatus	C	I	C	C	C	P	C	C	C	C	C	P	C	C	C	C	C	C	A	C	C	C	C	C	C	C	C	C	C	C	C	C	C	A	C	C	C		34	91.8919
	T	1	Dendrobatidae	Dendrobates	auratus	C	C	C	C	C	C	C	C	C	C	C	C	C	C	C	C	C	C	A	P	C	C	I	C	C	C	C	C	P	C	C	C	P	C	C	C	C		35	94.5946
	T	1	Microhylidae	Dyscophus	antongilii	C	C	I	C	P	C	C	C	C	C	I	P	C	C	C	C	C	C	A	C	C	P	C	C	C	C	C	C	C	C	P	C	P	C	C	C	P		34	91.8919
	T	1	Eleutherodactylidae	Eleutherodactylus	marnockii	C	C	C	C	P	P	C	C	P	C	C	C	C	C	C	C	C	C	A	C	C	C	C	C	C	C	C	C	C	C	C	C	P	C	C	C	C		36	97.2973
	T	1	Eleutherodactylidae	Eleutherodactylus	planirostris	C	P	I	C	I	P	C	C	C	C	C	C	C	C	C	C	C	C	A	C	C	C	P	C	C	C	C	C	C	C	P	P	C	I	C	P	P		33	89.1892
	T	1	Dendrobatidae	Epipedobates	tricolor	C	P	C	C	C	C	C	C	C	C	C	C	C	C	C	C	C	C	A	C	C	C	C	C	C	C	C	C	C	C	I	C	P	C	C	C	C		35	94.5946
	T	1	Microhylidae	Gastrophryne	olivacea	C	C	P	P	I	C	C	I	C	C	C	P	C	C	P	C	C	C	A	I	I	P	C	C	C	I	C	C	C	C	P	P	P	I	C	C	P		30	81.0811
	T	1	Craugastoridae	Haddadus	binotus	C	C	C	C	P	P	C	C	C	C	C	C	C	C	C	P	P	C	A	C	C	C	I	C	C	C	C	C	C	C	C	I	C	C	C	C	C		34	91.8919
	T	1	Dicroglossidae	Hoplobatrachus	occipitalis	C	C	C	C	P	C	C	C	C	C	C	C	C	C	C	C	C	C	A	C	C	C	C	C	C	C	C	C	C	I	C	C	C	I	P	C	C		34	91.8919
	T	1	Hylidae	Hyla	cinerea	C	C	P	P	C	C	C	C	C	C	C	I	I	P	C	C	C	C	C	C	C	C	C	C	C	C	C	C	C	C	P	C	C	C	I	C	C		34	91.8919
	T	1	Ranidae	Hylarana	albolabris	C	C	C	C	C	C	C	C	C	C	C	I	C	C	C	C	C	C	A	P	C	C	C	C	P	C	C	C	C	C	P	C	C	P	C	C	P		35	94.5946
	T	1	Pipidae	Hymenochirus	curtipes	P	C	C	P	P	P	C	C	P	C	C	I	C	C	C	P	C	C	A	C	P	C	C	C	C	C	C	P	C	P	C	C	P	P	C	C	C		35	94.5946
	T	1	Hyperoliidae	Hyperolius	adspersus	C	C	C	C	C	C	C	C	C	C	C	P	C	C	C	C	C	C	A	P	C	C	C	C	C	C	C	C	C	C	C	C	P	C	C	P	C		36	97.2973
	T	1	Hyperoliidae	Hyperolius	bolifambae	C	C	P	C	I	C	C	C	C	I	I	P	C	C	C	C	C	C	A	P	I	C	P	C	I	P	C	I	C	C	P	I	P	C	P	C	C		29	78.3784
	T	1	Hyperoliidae	Hyperolius	concolor	C	C	C	P	C	C	C	C	C	C	P	C	C	C	I	C	I	C	A	C	C	C	I	C	P	P	C	I	C	C	P	C	P	A	C	C	C		31	83.7838
	T	1	Hyperoliidae	Hyperolius	fusciventris	C	C	P	C	P	C	C	C	C	C	C	P	C	C	C	C	C	C	A	I	P	P	C	C	C	P	C	C	C	C	C	C	P	P	C	C	C		35	94.5946
	T	1	Hyperoliidae	Hyperolius	ocellatus	C	C	C	P	I	C	C	C	C	I	P	C	I	C	C	P	I	P	A	I	I	C	I	C	I	C	C	I	P	C	C	C	P	C	C	P	C		27	72.973
	T	1	Hyperoliidae	Hyperolius	olivaceus	C	C	P	C	C	C	C	C	C	C	C	C	C	C	P	C	C	C	A	I	I	C	C	C	C	C	C	C	C	C	I	P	P	P	C	C	C		33	89.1892
	T	1	Hyperoliidae	Hyperolius	phantasticus	C	C	P	P	C	C	C	C	C	I	C	C	C	C	C	C	C	C	A	C	C	C	C	C	C	C	I	C	C	C	C	C	P	C	I	P	C		33	89.1892
	T	1	Hyperoliidae	Hyperolius	platyceps	C	C	C	C	C	C	C	C	C	C	C	C	C	C	C	C	C	C	A	I	C	C	C	C	C	C	C	P	C	C	C	C	P	C	C	C	C		35	94.5946
	T	1	Hyperoliidae	Hyperolius	riggenbachi	C	C	C	P	P	C	C	C	C	C	C	P	C	C	C	C	C	C	A	I	P	C	C	C	C	P	C	C	C	C	P	C	P	P	C	C	C		35	94.5946
	T	1	Hyperoliidae	Hyperolius	tuberculatus	C	C	C	C	C	C	C	C	C	C	C	P	C	C	C	C	C	C	A	I	P	C	C	C	C	P	C	C	C	C	C	C	P	C	C	C	C		35	94.5946
	T	1	Brachycephalidae	Ischnocnema	henselii	C	P	C	C	C	P	C	C	C	C	C	C	C	C	C	C	C	C	A	C	C	C	C	C	C	C	C	C	C	C	C	C	C	C	C	P	P		36	97.2973
	T	1	Microhylidae	Kaloula	pulchra	C	C	C	C	C	C	C	C	C	P	C	P	C	C	C	C	C	C	A	C	C	C	C	C	C	C	C	C	C	C	P	C	P	C	P	C	C		36	97.2973
	T	1	Ceratophryidae	Lepidobatrachus	laevis	C	C	I	P	P	C	C	C	C	C	C	C	C	C	C	C	C	C	A	P	C	C	I	C	C	P	C	C	C	C	P	C	P	C	C	C	C		34	91.8919
	T	1	Leptodactylidae	Leptodactylus	knudseni	C	C	C	P	P	C	C	C	C	C	C	C	C	C	C	C	C	C	A	C	C	C	P	C	C	P	C	C	P	C	P	C	P	C	C	C	P		36	97.2973
	T	2	Leptodactylidae	Leptodactylus	mystaceus	C	C	P	P	P	C	C	C	C	C	C	C	C	C	P	C	C	C	A	P	C	C	P	C	C	P	C	C	C	C	C	C	P	P	C	P	P		36	97.2973
	T	1	Leptodactylidae	Leptodactylus	pentadactylus	C	C	C	C	C	C	C	C	C	C	C	I	C	C	C	C	C	C	A	C	C	C	C	C	C	C	C	C	C	C	C	C	P	I	C	C	P		34	91.8919
	T	1	Leptodactylidae	Leptodactylus	podicipinus	C	C	C	C	P	C	C	C	C	C	C	C	C	C	C	C	C	C	A	C	I	C	P	C	C	C	C	C	C	C	C	C	C	C	C	C	P		35	94.5946
	T	1	Arthroleptidae	Leptopelis	aubryi	C	C	C	C	C	C	C	C	C	I	C	C	C	C	C	C	C	C	A	I	C	C	C	C	C	C	C	C	C	C	C	C	C	C	C	C	C		34	91.8919
	T	1	Limnodynastidae	Limnodynastes	peronii	C	C	C	C	C	P	C	C	C	C	C	C	C	C	C	C	C	C	A	C	C	C	C	C	C	C	C	C	C	C	C	C	P	P	C	P	C		36	97.2973
	T	1	Ranidae	Lithobates	sphernocephalus	C	C	C	C	C	C	C	C	C	C	C	C	C	C	C	C	C	C	P	C	C	C	C	C	C	C	C	C	C	C	C	C	C	P	C	C	C		37	100
	T	1	Hylidae	Litoria	wilcoxi	C	C	C	C	C	P	C	C	C	C	C	C	C	C	C	C	C	C	C	C	C	C	C	C	C	C	C	C	C	I	C	C	C	C	C	C	C		36	97.2973
	T	1	Mantellidae	Mantidactylus	betsileanus	C	I	P	C	I	P	C	P	C	C	P	P	C	P	I	C	C	C	A	I	I	P	I	C	P	P	C	C	C	C	C	I	I	P	C	P	C		28	75.6757
	T	1	Microhylidae	Microhyla	fissipes	C	C	C	A	I	P	C	C	C	C	C	P	C	C	C	C	C	C	A	C	I	C	C	C	C	C	C	C	I	I	C	C	P	A	C	C	C		30	81.0811
	T	1	Myobatrachidae	Mixophyes	balbus	*	*	*	*	*	P	*	*	*	C	*	C	C	C	*	C	C	C	P	C	*	*	C	*	C	*	*	C	*	C	P	*	P	C	*	*	C		18	48.6486
	T	1	Myobatrachidae	Mixophyes	fasciolatus	P	C	P	C	C	*	C	C	C	*	C	*	*	*	C	*	*	*	*	*	C	C	*	C	*	C	C	*	C	*	*	C	A	*	C	C	*		19	51.3514
	T	1	Myobatrachidae	Myobatrachus	gouldii	I	I	I	A	I	I	P	I	C	I	I	P	I	I	I	I	P	I	A	I	I	I	I	I	I	I	P	C	P	P	I	I	A	A	P	I	I		9	24.3243
	T	1	Bufonidae	Nectophryne	afra	I	I	I	I	I	I	I	C	C	C	P	P	P	I	I	I	I	C	P	I	I	I	I	I	I	I	I	I	I	I	P	P	A	C	I	I	C		12	32.4324
	T	1	Strabomantidae	Noblella	lochites	C	C	C	C	P	P	C	C	C	C	C	C	C	C	C	C	C	C	A	C	C	C	P	C	C	C	C	C	C	C	C	P	P	P	C	C	I		35	94.5946
	T	1	Dicroglossidae	Occidozyga	lima	C	I	C	P	P	C	C	C	C	C	C	P	C	C	C	P	C	C	A	C	C	C	C	C	C	C	C	C	C	C	P	C	P	P	I	P	C		34	91.8919
	T	1	Hyperoliidae	Opisthothylax	immaculatus	C	I	I	C	I	P	C	P	C	C	C	C	C	C	C	C	C	C	A	C	I	C	P	C	P	I	C	C	C	C	P	P	P	I	C	C	P		30	81.0811
	T	1	Petropedetidae	Petropedetes	johnstoni	C	C	C	P	C	P	C	C	P	C	C	C	C	C	P	C	C	C	P	C	C	C	C	P	C	P	C	C	C	C	C	C	C	P	P	C	C		37	100
	T	1	Phrynobatrachidae	Phrynobatrachus	auritus	C	C	C	C	P	C	C	C	C	C	C	C	C	C	C	C	C	C	A	C	C	C	P	C	C	C	C	C	C	C	C	C	P	P	C	P	C		36	97.2973
	T	1	Leptodactylidae	Physalaemus	cuvieri	C	C	C	C	C	P	C	C	C	C	C	C	C	C	C	C	C	C	C	C	C	C	C	C	C	P	C	C	I	C	P	C	C	P	C	P	P		36	97.2973
	T	1	Odontophrynidae	Proceratophrys	boiei	C	I	I	C	I	C	C	P	C	C	P	C	C	P	C	C	C	P	A	I	I	I	I	P	P	I	I	C	C	C	P	P	P	P	C	P	I		26	70.2703
	T	1	Myobatrachidae	Pseudophryne	coriacea	C	C	C	C	C	P	C	C	C	C	C	C	C	C	C	P	C	C	A	C	C	C	C	C	C	I	C	C	C	C	P	P	P	P	C	C	C		35	94.5946
	T	1	Ptychadenidae	Ptychadena	perreti	C	C	C	C	C	P	C	C	C	C	C	C	C	C	C	C	C	C	A	C	P	C	C	C	C	C	C	C	C	I	P	C	C	P	C	C	C		35	94.5946
	T	1	Pyxicephalidae	Pyxicephalus	adspsersus	C	C	C	C	C	C	C	C	C	C	C	P	C	C	C	C	C	C	A	C	C	C	C	C	C	C	C	I	C	C	C	C	C	P	P	I	P		34	91.8919
	T	1	Ranidae	Rana	clamitans	C	C	C	P	C	C	C	C	C	C	C	C	C	C	C	C	C	C	A	I	C	C	C	C	C	C	C	C	I	I	P	P	C	P	C	C	C		33	89.1892
	T	1	Ranidae	Rana (Lithobates)	catesbeiana	C	C	C	C	C	C	C	P	C	C	C	C	C	C	C	C	C	C	P	C	C	C	C	C	C	C	C	C	C	C	C	C	C	P	C	C	C		37	100
	T	1	Bufonidae	Rhinella	icterica	C	C	C	C	P	P	C	C	C	C	C	C	C	C	C	C	C	C	A	I	C	C	C	C	C	C	C	C	C	C	C	C	P	C	C	C	C		35	94.5946
	T	1	Rhinophrynidae	Rhinophrynus	dorsalis	C	I	C	C	C	P	C	C	C	C	C	C	P	C	C	P	C	C	P	C	C	C	C	C	C	C	C	C	C	P	P	C	P	C	C	C	C		36	97.2973
	T	1	Centrolenidae	Rulyrana	flavopunctata	I	C	I	C	I	C	C	C	C	C	C	C	C	C	C	C	C	C	A	I	C	C	P	C	P	P	C	C	C	C	P	P	P	I	C	C	P		31	83.7838
	T	1	Scaphiopodidae	Scaphiopus	couchii	P	C	C	C	P	P	C	C	C	C	C	I	C	C	C	C	P	C	C	C	C	C	C	C	P	P	C	C	C	P	I	C	P	P	P	C	C		35	94.5946
	T	1	Hylidae	Scinax	perpusillus	C	C	P	P	P	P	C	P	C	C	C	P	C	C	P	C	C	C	A	I	P	C	P	C	C	P	C	C	C	C	P	C	C	P	C	C	P		35	94.5946
	T	1	Hylidae	Scinax	ruber	C	C	C	C	P	C	C	C	C	C	C	P	C	C	C	C	C	C	A	I	C	C	C	C	C	C	C	C	C	C	P	C	C	C	C	C	C		35	94.5946
	T	1	Bufonidae	Sclerophrys	cf. maculata	C	C	P	I	I	P	C	C	C	C	C	C	C	C	P	C	C	C	P	I	I	P	C	C	C	P	C	C	C	P	P	C	P	I	C	C	P		32	86.4865
	T	2	Bufonidae	Sclerophrys	regularis	P	C	C	C	P	P	C	C	C	C	C	C	C	C	C	C	C	C	C	I	C	C	C	C	C	C	C	C	C	C	C	C	P	C	C	C	C		36	97.2973
	T	1	Pipidae	Silurana	epitropicalis	C	C	P	P	P	C	C	C	C	C	C	P	C	C	C	C	I	C	P	C	C	P	I	C	P	C	C	C	C	P	P	C	P	P	C	C	P		35	94.5946
	T	1	Sooglossidae	Sooglossus	thomasetti	C	C	C	C	C	P	C	C	C	C	C	P	C	C	C	C	C	C	A	C	C	C	C	C	P	C	I	C	C	C	P	C	C	P	C	C	C		35	94.5946
	T	1	Centrolenidae	Vitreorana	uranoscopa	C	C	C	C	I	C	C	C	C	C	C	C	C	C	C	C	C	C	A	P	C	C	C	C	C	C	C	C	C	C	C	C	P	P	C	C	C		35	94.5946
					Total Complete	88	81	78	64	47	59	101	95	100	95	87	71	97	98	93	97	92	98	13	61	71	89	72	88	77	64	95	92	95	75	43	93	42	42	77	67	65		2699
					Total Partial	15	15	22	38	42	41	3	11	6	9	18	32	5	10	10	11	12	9	22	23	23	17	22	18	28	36	11	10	8	26	53	12	59	47	29	41	40		832
					Total Incomplete	9	15	11	6	22	5	7	5	5	7	6	8	9	3	8	3	7	4	0	27	18	5	18	6	7	12	6	10	7	10	12	4	5	12	6	3	6		311
					Total Species	103	96	100	102	89	100	104	106	106	104	105	103	102	108	103	108	104	107	35	84	94	106	94	106	105	100	106	102	103	101	96	105	101	89	106	108	105
					Recovery	91.1504	84.9558	88.4956	90.2655	78.7611	88.4956	92.0354	93.8053	93.8053	92.0354	92.9204	91.1504	90.2655	95.5752	91.1504	95.5752	92.0354	94.6903	30.9735	74.3363	83.1858	93.8053	83.1858	93.8053	92.9204	88.4956	93.8053	90.2655	91.1504	89.3805	84.9558	92.9204	89.3805	78.7611	93.8053	95.5752	92.9204		3696	TOTAL FROG PT SEQUENCES CAPTURED
					Missing	0	0	0	0	0	0	0	0	0	0	0	0	0	0	0	0	0	0	0	0	0	0	0	0	0	0	0	0	0	0	0	0	0		0	0	0		83.235
					Present: genome	22	20	25	22	20	18	21	24	23	25	24	24	22	26	25	26	26	25	19	23	23	26	22	26	25	25	26	23	23	25	19	25	20	20	26	27	24		83% of seq recovered
					Recovery	78.5714	71.4286	89.2857	78.5714	71.4286	64.2857	75	85.7143	82.1429	89.2857	85.7143	85.7143	78.5714	92.8571	89.2857	92.8571	92.8571	89.2857	67.8571	82.1429	82.1429	92.8571	78.5714	92.8571	89.2857	89.2857	92.8571	82.1429	82.1429	89.2857	67.8571	89.2857	71.4286	71.4286	92.8571	96.4286	85.7143
					Present: transcriptome	79	74	73	78	68	80	81	80	81	77	79	77	78	80	76	80	76	80	15	59	69	78	70	78	78	73	78	77	78	74	76	78	79	67	78	79	79
					Recovery	96.3415	90.2439	89.0244	95.122	82.9268	97.561	98.7805	97.561	98.7805	93.9024	96.3415	93.9024	95.122	97.561	92.6829	97.561	92.6829	97.561	18.2927	71.9512	84.1463	95.122	85.3659	95.122	95.122	89.0244	95.122	93.9024	95.122	90.2439	92.6829	95.122	96.3415	81.7073	95.122	96.3415	96.3415

### Sheet: Duplicates
Source	Genome/Transcriptome	Family	Genus	Species	ARR3	CNGA1	CNGA3	CNGB1	CNGB3	GCIP	GNAT1	GNAT2	GNB1	GNB3	GNB5	GNGT1	GNGT2	GRK1	GRK7	GUCA1A	GUCA1A2	GUCA1B	GUCA1B2	GUCA1C	GUCY2D	GUCY2F	GC-D	PDE6A	PDE6B	PDE6C	PDE6G	PDE6H	RCVRN1	RCVRN2	RGS9	RGS9BP	RGS9BP2	RGS9BP3	SAG	SLC24A1	SLC24A2	Total	%
GCA_032062135.1	NCBI	Pyxicephalidae	Pyxicephalus	adspersus	C	C	C	C	C	C	C	C	C	C	C	C	C	C	C	C	C	C	C	C	C	C	C	C	C	C	C	C	C	C	C	C	C	C	C	C	C	33	89.1892
Schott et al., 2024	T	Pyxicephalidae			C	C	C	C	C	C	C	C	C	C	C	P	C	C	C	C	C	C	A	C	C	C	C	C	C	C	C	I	C	C	C	C	C	P	P	I	P	34	91.8919
GCA_027358695.2	NCBI	Scaphiopodidae	Spea	bombifrons	C	C	P	C	C	C	C	C	C	C	C	P	C	C	C	C	C	C	C	C	C	C	C	C	C	C	C	C	C	P	C	C	C	A	C	C	C	36	97.2973
Schott et al., 2024	T	Scaphiopodidae			P	C	P	P	C	P	C	C	C	C	C	C	C	C	C	I	I	C	C	C	C	C	C	C	I	C	C	C	C	P	C	C	C	P	I	I	C	32	86.4865
GCA_042186555.1	NCBI	Ranidae	Rana (Lithobates)	catesbeiana	C	C	C	P	I	C	C	C	C	C	C	C	C	C	C	C	C	P	A	C	C	C	C	C	C	C	C	C	C	C	A	C	C	C	C	C	C	34	91.8919
Schott et al., 2024	T	Ranidae			C	C	C	C	C	C	C	P	C	C	C	C	C	C	C	C	C	C	P	C	C	C	C	C	C	C	C	C	C	C	C	C	C	P	C	C	C	37	100
GCA_009364435.1	NCBI	Pelobatidae	Scaphiopus	couchii	P	P	P	P	P	P	P	P	P	P	P	I	P	P	P	P	P	P	P	P	P	P	P	P	P	P	C	C	P	P	I	P	P	P	P	P	P	35	94.5946
Schott et al., 2024	T	Pelobatidae			P	C	C	C	P	P	C	C	C	C	C	I	C	C	C	C	P	C	C	C	C	C	C	C	P	P	C	C	C	P	I	C	P	P	P	C	C	35	94.5946
p=>50% recovered
