## Supplementary File S3 for "Evolutionary and ontogenetic shifts from aquatic to terrestrial light environments in frogs provide new insights into the vertebrate phototransduction cascade"

### Sheet: Mann_Whitney_U
Gene	M0 (SP)		Cones	Rods	Both		Activation	Recovery		Mann Whitney U	U value	P	z score	Conclusion	Statement	Two tailed with 0.05 significance level
CNGA3	0.08873		n=11	n= 10	n= 14		n= 15	n= 21		Rods vs Cones	39	0.27572	1.09148	P<0.05	not significant
CNGB3	0.18217									Rods vs Both	68	0.92828	0.08783	P<0.06	not significant
GNAT2	0.05742									Cones vs Both	61	0.39532	-0.84855	P<0.05	not significant
GNB3	0.02341									Activation vs Recovery	68	0.92828	0.08783	P<0.05	not significant
GNGT2	0.05827
PDE6C	0.10016
PDE6H	0.0538
CNGA1	0.08115
GNAT1	0.03662
GNB1	0.00346
PDE6A	0.09038
PDE6B	0.07283
CNGB1	0.09577
GNGT1	0.07418
PDE6G	0.04541
GNB5	0.02445
GUCA1A	0.05279
GUCA1A2	0.02165
GUCA1B	0.03278
GUCY2D	0.11814
GUCY2F	0.10292
GUCY2F2	0.08778
RCVRN1	0.06549
RCVRN2	0.07334
RGS9	0.04066
RGS9BP	0.05338
RGS9BP2	0.1952
SLC24A1	0.14594
SLC24A2	0.14762
ARR3	0.12391
GRK7	0.14954
GUCA1C	0.09215
GCIP	0.10885
GRK1	0.14008
SAG	0.09068
RGS9BP3	0.07481

### Sheet: FDR_BH
PAML M8					PAML CmC (SP)
SP					Diurnal				Fully Aquatic				Fully and Semi Aquatic				Fossorial				Scansorial				Tropical				Direct Developing
Gene	Original_P_Value	FDR_BH	Significant		Gene	Original_P_Value	FDR_BH	Significant	Gene	Original_P_Value	FDR_BH	Significant	Gene	Original_P_Value	FDR_BH	Significant	Gene	Original_P_Value	FDR_BH	Significant	Gene	Original_P_Value	FDR_BH	Significant	Gene	Original_P_Value	FDR_BH	Significant	Gene	Original_P_Value	FDR_BH	Significant
CNGB3	0.0034	0.004675	TRUE		GRK7	0.0174	0.0319	TRUE	GRK1	0.0105	0.014875	TRUE	ARR3	0.0001	0.00036	TRUE	ARR3	0.0144	0.0405	TRUE	GNB5	0.0412	0.0412	TRUE	GNB5	0.0191	0.027875	TRUE	GRK7	0.0001	0.00025	TRUE
PDE6C	0.0056	0.00616	TRUE		GUCA1B	0.0395	0.041	TRUE	GUCA1A	1e-16	4.25e-16	TRUE	GRK1	0.0316	0.03555	TRUE	GNB5	0.0324	0.0405	TRUE	GNAT2	0.0043	0.011825	TRUE	GUCA1A	0.0346	0.0346	TRUE	GUCA1A	0.0391	0.0391	TRUE
PDE6H	0.0043	0.00525556	TRUE		GNGT2	0.0328	0.0400889	TRUE	GUCA1A2	0.0203	0.0249333	TRUE	GUCA1A	1e-16	6e-16	TRUE	GRK1	0.0148	0.0405	TRUE	GNGT2	0.0028	0.0102667	TRUE	PDE6C	8e-04	0.005	TRUE	GUCA1A2	0.0005	0.0009375	TRUE
CNGA1	4e-04	0.0011	TRUE		PDE6C	0.0003	0.00165	TRUE	GUCA1B	1e-16	4.25e-16	TRUE	GUCA1B	1e-16	6e-16	TRUE	GUCA1A2	0.0106	0.0405	TRUE	PDE6B	0.0186	0.025575	TRUE	CNGA3	0.0334	0.0346	TRUE	GNB3	0.0133	0.016625	TRUE
GNGT1	1e-16	5.5e-16	TRUE		CNGA3	0.041	0.041	TRUE	GUCA1C	0.0302	0.0302	TRUE	GNB3	0.0012	0.00212727	TRUE	GUCA1C	0.0321	0.0405	TRUE	PDE6C	0.0122	0.022	TRUE	GUCY2F	0.0083	0.02075	TRUE	PDE6A	1e-16	3e-16	TRUE
SLC24A1	1e-16	5.5e-16	TRUE		GUCY2F	1e-16	1.1e-15	TRUE	GNGT2	0.0001	0.00034	TRUE	GNGT1	0.0053	0.00733846	TRUE	GNAT2	0.0193	0.0405	TRUE	GUCY2F	0.0024	0.0102667	TRUE	CNGB1	0.0113	0.0226	TRUE	PDE6B	1e-16	3e-16	TRUE
GUCA1A2	0.0025	0.00392857	TRUE		CNGB1	0.0234	0.0364375	TRUE	PDE6A	1e-16	4.25e-16	TRUE	GNGT2	0.0007	0.0016	TRUE	PDE6B	0.026	0.0405	TRUE	CNGB1	0.009	0.0198	TRUE	CNGB3	0.0063	0.02075	TRUE	CNGA1	0.0064	0.00872727	TRUE
GUCY2D	0.0367	0.0367	TRUE		GC-D	0.0032	0.0117333	TRUE	PDE6B	0.001	0.002125	TRUE	PDE6B	0.0101	0.01212	TRUE	PDE6C	0.0025	0.01875	TRUE	GUCY2D	3e-04	0.0033	TRUE	GC-D	0.001	0.005	TRUE	CNGA3	1e-16	3e-16	TRUE
GC-D	0.0017	0.00311667	TRUE		RCVRN2	0.0265	0.0364375	TRUE	CNGA3	0.0012	0.00226667	TRUE	PDE6C	1e-16	6e-16	TRUE	CNGA1	0.0193	0.0405	TRUE	RGS9	0.014	0.022	TRUE	RCVRN2	0.022	0.027875	TRUE	GUCY2F	1e-16	3e-16	TRUE
GRK7	3e-04	0.0011	TRUE		RGS9	0.0139	0.0319	TRUE	RVCRN1	0.0003	0.00085	TRUE	PDE6H	0.0001	0.00036	TRUE	CNGA3	1e-16	1.5e-15	TRUE	RGS9BP3	0.0215	0.02596	TRUE	RGS9BP3	0.0223	0.027875	TRUE	RCVRN1	0.0018	0.003	TRUE
GRK1	0.0016	0.00311667	TRUE		SCL24A1	0.0163	0.0319	TRUE	CNGB1	0.022	0.0249333	TRUE	CNGA3	0.0031	0.00465	TRUE	RCVRN1	0.0413	0.04425	TRUE	SLC24A1	0.0236	0.02596	TRUE					CNGB1	1e-16	3e-16	TRUE
									GUCY2D	0.0005	0.00121429	TRUE	GUCY2D	0.0002	0.0006	TRUE	CNGB1	0.0374	0.0431538	TRUE									GUCY2D	0.0261	0.0301154	TRUE
									RCVRN2	0.0034	0.00571818	TRUE	GC-D	0.0075	0.00964286	TRUE	RGS9BP	0.0297	0.0405	TRUE									GC-D	0.0003	0.000642857	TRUE
									RGS9	1e-16	4.25e-16	TRUE	RGS9	0.0013	0.00212727	TRUE	RGS9BP2	0.0219	0.0405	TRUE									RCVRN2	0.0297	0.0318214	TRUE
									RGS9BP3	0.0295	0.0302	TRUE	RGS9BP	0.0008	0.0016	TRUE													SAG	0.0037	0.00555	TRUE
									SLC24A1	0.0213	0.0249333	TRUE	SLC24A1	0.0488	0.0516706	FALSE
									SLC24A2	0.0037	0.00571818	TRUE	SLC24A2	0.0008	0.0016	TRUE
BUSTED
Gene Wide					Diurnal				Fully Aquatic				Fully and Semi Aquatic				Fossorial				Scansorial				Tropical				Direct Developing
Gene	Original_P_Value	FDR_BH	Significant		Gene	Original_P_Value	FDR_BH	Significant	Gene	Original_P_Value	FDR_BH	Significant	Gene	Original_P_Value	FDR_BH	Significant	Gene	Original_P_Value	FDR_BH	Significant	Gene	Original_P_Value	FDR_BH	Significant	Gene	Original_P_Value	FDR_BH	Significant	Gene	Original_P_Value	FDR_BH	Significant
CNGA3	1.42e-07	3.94444e-07	TRUE		ARR3	0.007361	0.0114504	TRUE	PDE6B	5.034e-06	1.5102e-05	TRUE	GRK7	0.0406	0.0406	TRUE	GNAT1	0.002752	0.011008	TRUE	GUCA1A2	0.009882	0.0177876	TRUE	ARR3	0.04856	0.04856	TRUE	GNAT1	0.01083	0.01713	TRUE
CNGB3	3.12e-08	1.3e-07	TRUE		GUCA1A	0.0258	0.02628	TRUE	PDE6H	9.363e-08	5.616e-07	TRUE	GNB3	0.02457	0.0290373	TRUE	GNB3	0.01106	0.0147467	TRUE	GNAT1	0.01205	0.018075	TRUE	GUCA1A2	0.002814	0.003752	TRUE	RCVRN1	0.01142	0.01713	TRUE
GNAT2	0.04052	0.04052	TRUE		GNB3	0.0006985	0.00244475	TRUE	CNGB3	8.55e-05	0.00012825	TRUE	PDE6B	6.125e-05	0.000199062	TRUE	CNGA3	0.01898	0.01898	TRUE	GNB3	0.0163	0.0209571	TRUE	GNAT1	0.0001484	0.0002968	TRUE	CNGB1	0.003401	0.010203	TRUE
GNB3	0.0006458	0.00080725	TRUE		GNGT1	0.0185	0.0235455	TRUE	GC-D	0.03229	0.038748	TRUE	PDE6C	2.463e-07	3.198e-06	TRUE	CNGB1	0.006197	0.012394	TRUE	PDE6A	0.04195	0.04195	TRUE	GNB3	0.04743	0.04856	TRUE	CNGB3	0.001982	0.010203	TRUE
PDE6C	1e-16	2.5e-15	TRUE		PDE6B	0.001872	0.00492333	TRUE	SLC24A1	6.508e-05	0.00012825	TRUE	PDE6H	4.644e-05	0.000199062	TRUE					PDE6B	1.297e-11	1.17e-10	TRUE	PDE6A	0.001584	0.002304	TRUE	GC-D	0.02389	0.02389	TRUE
PDE6H	0.0005122	0.000673947	TRUE		PDE6C	5.571e-12	7.798e-11	TRUE	GCIP	0.04907	0.04907	TRUE	CNGA3	0.003258	0.00529425	TRUE					GUCY2D	7.001e-06	3.15045e-05	TRUE	PDE6B	3.331e-16	5.328e-15	TRUE	SLC24A1	0.015	0.018	TRUE
CNGA1	1.8e-07	4.09091e-07	TRUE		GUCY2F	0.02628	0.02628	TRUE					GUCY2F	8.016e-05	0.000208416	TRUE					GC-D	0.000594	0.0013365	TRUE	PDE6C	8.515e-05	0.000227067	TRUE
GNAT1	9.87e-07	2.05625e-06	TRUE		CNGB1	0.01014	0.014196	TRUE					RCVRN1	0.01809	0.023517	TRUE					RCVRN2	0.02146	0.0241425	TRUE	PDE6H	0.0001834	0.000326044	TRUE
PDE6A	4.79e-08	1.71071e-07	TRUE		CNGB3	0.004711	0.00824425	TRUE					CNGB1	0.003258	0.00529425	TRUE					SLC24A1	3.593e-05	0.00010779	TRUE	GUCY2F	1.115e-09	8.96e-09	TRUE
PDE6B	1.17e-15	1.4625e-14	TRUE		GUCY2D	1.515e-07	1.064e-06	TRUE					CNGB3	0.03597	0.0389675	TRUE									RCVRN1	0.005012	0.00586286	TRUE
CNGB1	1.39e-07	3.94444e-07	TRUE		GC-D	0.02398	0.02628	TRUE					GC-D	0.001316	0.00285133	TRUE									CNGB1	1.189e-07	6.34667e-07	TRUE
GUCA1A	0.03255	0.0339062	TRUE		RCVRN2	0.00211	0.00492333	TRUE					RGS9	2.1e-05	0.0001365	TRUE									CNGB3	9.238e-07	2.9568e-06	TRUE
GUCA1A2	0.000377	0.000523611	TRUE		RGS9	0.003751	0.007502	TRUE					SLC24A2	0.01086	0.0156867	TRUE									GUCY2D	0.00139	0.002224	TRUE
GUCY2D	3.82e-11	3.18333e-10	TRUE		SLC24A2	3.188e-05	0.000148773	TRUE																	GC-D	2.97e-07	1.188e-06	TRUE
GUCY2F	1.65e-07	4.09091e-07	TRUE																						RCVRN2	0.005133	0.00586286	TRUE
GC-D	3.03e-08	1.3e-07	TRUE																						RGS9BP3	0.0001343	0.0002968	TRUE
RCVRN1	8.18e-05	0.000127812	TRUE
RCVRN2	0.00173	0.00205952	TRUE
RGS9	1.04e-05	2e-05	TRUE
RGS9BP2	3.82e-09	2.3875e-08	TRUE
SLC24A1	3.96e-05	6.6e-05	TRUE
SLC24A2	0.00416	0.00452174	TRUE
GRK7	0.003659	0.00415795	TRUE
SAG	0.0001238	0.000182059	TRUE
RGS9BP33	1.333e-05	2.38036e-05	TRUE
Relax Best Fit
Gene	Original_P_Value	FDR_BH	Significant
GNB5	0.005	0.00733333	TRUE
GRK7	0	2.44444e-16	TRUE
GUCA1A	0.001	0.00157143	TRUE
GUCA1A2	0.039	0.0408571	TRUE
GUCA1B	0.001	0.00157143	TRUE
GNB3	0.001	0.00157143	TRUE
GNGT2	0	2.44444e-16	TRUE
GNGT2	0.001	0.00157143	TRUE
PDE6A	0	2.44444e-16	TRUE
PDE6B	0	2.44444e-16	TRUE
PDE6C	0	2.44444e-16	TRUE
PDE6H	0.046	0.046	TRUE
CNGA3	0	2.44444e-16	TRUE
GUCY2F	0	2.44444e-16	TRUE
RCVRN1	0.012	0.0146667	TRUE
CNGB1	0	2.44444e-16	TRUE
GC-D	0	2.44444e-16	TRUE
RGS9	0.024	0.0264	TRUE
RGS9BP	0.001	0.00157143	TRUE
RGS9BP3	0.009	0.012375	TRUE
SAG	0.012	0.0146667	TRUE
SLC24A1	0.013	0.0150526	TRUE
