## Supplementary File S6 for "Evolutionary and ontogenetic shifts from aquatic to terrestrial light environments in frogs provide new insights into the vertebrate phototransduction cascade"

### Sheet: Summary
Gene	ML	BF	SP	BF		Relax_BF_Summary	Gene	Partition	Type	k	LR	p_value	conclusion
ARR3	FSA, F, S	FSA	FSA, F	FSA			ARR3	FSA	Intensification	1.07	1.25	0.263	p>0.05
GNB5	S, T	S	F, A, S	S			GNB5	T	Intensification	1.2	7.95	0.005	p<0.05
GRK1	FA, FSA, F, DD	DD	FA, FSA, F	FA			GRK1	DD	Relaxation	0.88	3.22	0.073	p>0.05
GRK7	DD	DD	D, DD	DD				FA	Intensification	1.09	2.29	0.13	p>0.05
GUCA1A	DD	DD	FA, FSA, S, DD	FA			GRK7	DD	Relaxation	0.7	26.63	0	p<0.05
GUCA1A2	FA, FSA, F, DD	DD	FA, F, DD	DD			GUCA1A	DD	Relaxation	0.91	1.62	0.203	p>0.05
GUCA1B	D, FA, FSA, T	FSA	D, FA, FSA	FSA				FA	Relaxation	0.8	10.3	0.001	p<0.05
GUCA1C	FA	FA	FA, F	FA			GUCA1A2	DD	Intensification	2.93	4.28	0.039	p<0.05
GNAT1							GUCA1B	FSA	Relaxation	0.81	11.98	0.001	p<0.05
GNAT2	F, S, T, DD	F	F, S	S			GUCA1C	FA	Intensification	1.04	0.21	0.647	p>0.05
GNB1							GNAT1
GNB3	FSA	FSA	FSA, DD	FSA			GNAT2	F	Intensification	1.01	0	0.952	p>0.05
GNGT1	FSA	FSA	FSA	FSA				S	Relaxation	0.96	0.41	0.521	p>0.05
GNGT2	FA, FSA, S	FSA	D, FA, FSA, S	FA			GNB1
PDE6A	FA, DD	DD	FA, DD	DD			GNB3	FSA	Relaxation	0.84	11.54	0.001	p<0.05
PDE6B	FA, FSA, F, DD	DD	FA, FSA, F, S, DD	DD			GNGT1	FSA	Intensification	1.05	0.04	0.835	p>0.05
PDE6C	D, FA, FSA, F, S, T	FSA	D, FSA, F, S, T	FSA			GNGT2	FSA	Relaxation	0.08	14.1	0	p<0.05
PDE6G								FA	Relaxation	0.52	12.06	0.001	p<0.05
PDE6H	FA	FA	FSA	FSA			PDE6A	DD	Relaxation	0.61	43.56	0	p<0.05
CNGA1	S, DD	DD	F, DD	DD			PDE6B	DD	Relaxation	0.82	28.4	0	p<0.05
CNGA3	FA, F, DD	F, DD	D, FA, FSA, F, T, DD	F, DD			PDE6C	FSA	Relaxation	0.84	12.49	0	p<0.05
GUCY2F	S, DD	DD	D, F, S, T, DD	DD			PDE6G
RCVRN1	D, FA, DD	FA	FA, FSA, F, DD	FA			PDE6H	FA	Intensification	1.24	3.97	0.046	p<0.05
CNGB1	D, FA, T, DD	DD	D, FA, F, S, T, DD	DD				FSA	Intensification	1.06	0.44	0.506	p>0.05
CNGB3	T	T	T	T			CNGA1	DD	Intensification	1.01	0	0.979	p>0.05
GUCY2D	D, FA, FSA, F, S, T, DD	FSA	FA, FSA, S, DD	FSA			CNGA3	F	Relaxation	0.82	14.31	0	p<0.05
GC-D	D, FSA, T, DD	DD	D, FSA, T, DD	DD				DD	Relaxation	0.7	0.8	0.371	p>0.05
RCVRN2	D, FA, T	FA	D, FA, T, DD	FA			GUCY2F	DD	Relaxation	0.72	47.96	0	p<0.05
RGS9	D, FSA, T	FSA	D, FA, FSA, S	FA			RCVRN1	FA	Intensification	1.21	6.24	0.012	p<0.05
RGS9BP	D, FSA, F	FSA	FSA, F	FSA			CNGB1	DD	Relaxation	0.82	31.34	0	p<0.05
RGS9BP2	F	F	F	F			CNGB3	T	Relaxation	0.99	0.1	0.754	p>0.05
RGS9BP3	FA, T, DD	T	FA, S, T	S			GUCY2D	FSA	Relaxation	0.96	2.32	0.128	p>0.05
SAG	DD	DD	DD	DD			GC-D	DD	Relaxation	0.38	21.91	0	p<0.05
SLC24A1	FA, FSA, S	FA	FA, FSA, S	FA			RCVRN2	FA	Relaxation	0.94	0.55	0.457	p>0.05
SLC24A2	D, FA, FSA	FSA	D, FA, FSA	FSA			RGS9	FSA	Relaxation	0.93	5.12	0.024	p<0.05
GCIP	T	T	T	T				FA	Relaxation	0.91	3.16	0.076	p>0.05
							RGS9BP	FSA	Relaxation	0.84	10.38	0.001	p<0.05
							RGS9BP2	F	Intensification	1.05	0.08	0.771	p>0.05
							RGS9BP3	T	Intensification	1.12	6.85	0.009	p<0.05
								S	Relaxation	0.97	0.11	0.744	p>0.05
							SAG	DD	Relaxation	0.75	6.32	0.012	p<0.05
							SLC24A1	FA	Intensification	30.7	6.16	0.013	p<0.05
							SLC24A2	FSA	Relaxation	0.86	2.01	0.157	p>0.05
							GCIP	T	Relaxation	0.91	2.78	0.095	p>0.05

### Sheet: BF_Relax_Results
GRK7_DirectDeveloping											CNGA1_DirectDeveloping
Test for selection relaxation (K = 0.70) was significant (p = 0.000, LR = 26.63).											Test for selection intensification (K = 1.01) was not significant (p = 0.979, LR = 0.00).
Model	log L	# of params	AICc	Branch Set	w1	w2	w3				Model	log L	# of params	AICc	Branch Set	w1	w2	w3
General Descriptive	-39799.6	425	80455.6	Shared	0 (76.11%)	0 (17.55%)	15.77 (6.34%)				General Descriptive	-40602.7	397	82003.8	Shared	0 (92.06%)	0.95 (7.53%)	225.98 (0.41%)
Relax alternative	-39966	223	80379.8	Reference	0.04 (22.32%)	0.1 (74.59%)	4.12 (3.09%)				Relax alternative	-40753.5	209	81926.2	Reference	NA	1 (10.13%)	39.13 (0.12%)
				Test	0.11 (22.32%)	0.20 (74.59%)	2.69% (3.09%)								Test	NA	1 (10.13%)	40.01 (0.12%)
Relax Null	-39979.4	222	80404.6	Reference	0 (24.62%)	0.12 (72.03%)	3.81 (3.35%)				Relax Null	-40753.5	208	81924.2	Reference	NA	1 (10.13%)	39.16 (0.12%)
				Test	0 (24.62%)	0.12 (72.03%)	3.81 (3.35%)								Test	NA	1 (10.13%)	39.16 (0.12%)
Relax partitioned descriptive	-39965.2	227	80386.1	Reference	NA	0.12 (71.95%)	4.20 (2.95%)				Relax partitioned descriptive	-40745.6	213	81918.5	Reference	NA	1 (9.87%)	48.38 (0.1%)
				Test	0.18 (89.46%)	0.43 (8.89%)	5.08 (1.66%)								Test	0.09 (84.03%)	0.15 (15.27%)	11.95 (0.7%)
GUCA1A2_DirectDeveloping											GUCY2F_DirectDeveloping
Test for selection intensification (K = 2.93) was significant (p = 0.039, LR = 4.28).											Test for selection relaxation (K = 0.72) was significant (p = 0.000, LR = 47.96).
Model	log L	# of params	AICc	Branch Set	w1	w2	w3				Model	log L	# of params	AICc	Branch Set	w1	w2	w3
General Descriptive	-9138.1	421	19137.2	Shared	0 (0.81%)	0 (99.04%)	666.53 (0.15%)				General Descriptive	-64361.7	437	129601	Shared	0 (85.55%)	0 (13.23%)	81.71 (1.22%)
Relax alternative	-9257.4	221	18961.9	Reference	0.01 (18.54%)	0.01 (80.45%)	1.86 (1.01%)				Relax alternative	-64551.4	229	129562	Reference	0 (28.32%)	0.11 (70.56%)	4.13 (1.11%)
				Test	0 (18.54%)	0 (80.45%)	6.17 (1.01%)								Test	0 (28.32%)	0.11 (70.56%)	2.77 (1.11%)
Relax Null	-9259.5	220	18964.2	Reference	0.01 (92.71%)	0.05 (6.91%)	5.53 (0.38%)				Relax Null	-64575.4	228	129608	Reference	NA	0.12 (67.04%)	3.75 (1.27%)
				Test	0.01 (92.71%)	0.05 (6.91%)	5.53 (0.38%)								Test	NA	0.12 (67.04%)	3.75 (1.27%)
Relax partitioned descriptive	-9256.5	225	18968.3	Reference	0.01 (92.91%)	0.06 (6.73%)	4.31 (0.36%)				Relax partitioned descriptive	-64550.4	233	129568	Reference	NA	0.11 (67.63%)	3.99 (1.14%)
				Test	NA	NA	5.53 (1.14%)								Test	0.13 (82.41%)	0.17 (16.19%)	3.66 (1.39%)
GUCA1B_FullySemiAquatic											CNGB1_DirectDeveloping
Test for selection relaxation (K = 0.81) was significant (p = 0.001, LR = 11.98).											Test for selection relaxation (K = 0.82) was significant (p = 0.000, LR = 31.34).
Model	log L	# of params	AICc	Branch Set	w1	w2	w3				Model	log L	# of params	AICc	Branch Set	w1	w2	w3
General Descriptive	-9821.9	441	20544.8	Shared	0 (57.72%)	0 (42.14%)	730.78 (0.14%)				General Descriptive	-62416.1	421	125678	Shared	0 (3.71%)	0 (93.52%)	36.02 (2.78%)
Relax alternative	-9931.9	231	20330.9	Reference	0.01(63.36%)	0.04 (36.28%)	7.55(0.35%)				Relax alternative	-62630.7	221	125705	Reference	0.01 (8.7%)	0.07 (89.97%)	4.61 (1.33%)
				Test	0.02 (63.36%)	0.08 (36.28%)	5.09 (0.35%)								Test	0.02 (8.70%)	0.12 (89.97%)	3.48 (1.33%)
Relax Null	-9937.9	230	20340.9	Reference	0.01 (67.93%)	0.06 (31.77%)	8.36 (0.30%)				Relax Null	-62646.4	220	125734	Reference	0.04 (8.85%)	0.07 (89.78%)	4.45 (1.37%)
				Test	0.01 (67.93%)	0.06 (31.77%)	8.36 (0.30%)								Test	0.04 (8.85%)	0.07 (89.78%)	4.45 (1.37%)
Relax partitioned descriptive	-9927.2	235	20329.8	Reference	0.02 (66.78%)	0.03 (32.91%)	7.08 (0.31%)				Relax partitioned descriptive	-62617.8	225	125687	Reference	0.07 (90.09%)	0.1 (8.65%)	4.47 (1.26%)
				Test	NA	0.14 (32.22%)	2229.65 (0.28%)								Test	0.04 (86.99%)	1 (12.51%)	12.93 (0.49%)
GUCA1C_FullyAquatic											CNGB3_Tropical
Test for selection intensification (K = 1.04) was not significant (p = 0.647, LR = 0.21).											Test for selection relaxation (K = 0.99) was not significant (p = 0.754, LR = 0.10).
Model	log L	# of params	AICc	Branch Set	w1	w2	w3				Model	log L	# of params	AICc	Branch Set	w1	w2	w3
General Descriptive	-8777	343	18255.4	Shared	0 (97.46%)	39.37 (2.54%)	NA				General Descriptive	-48480.8	369	97703.8	Shared	0 (62.42%)	0 (31.93%)	17.69 (5.65%)
Relax alternative	-8851.6	184	18075.6	Reference	0.07 (95.52%)	0.97 (4.45%)	NA				Relax alternative	-48659.5	195	97710.2	Reference	0.07 (13.83%)	0.13 (83.42%)	4.48 (2.75%)
				Test	0.06 (95.52%)	2.17 (4.45%)	NA								Test	0.08 (13.83%)	0.14 (83.42%)	4.41 (2.75%)
Relax Null	-8851.7	183	18073.7	Reference	0.07 (95.54%)	1.02 (4.44%)	NA				Relax Null	-48659.6	194	97708.2	Reference	0.09 (13.47%)	0.13 (83.84%)	4.51 (2.69%)
				Test	0.07 (95.54%)	1.02 (4.44%)	NA								Test	0.09 (13.47%)	0.13 (83.84%)	4.51 (2.69%)
Relax partitioned descriptive	-8851.5	187	18081.6	Reference	0.07 (95.46%)	0.95 (4.52%)	NA				Relax partitioned descriptive	-48657.3	199	97713.8	Reference	0.10(13.63%)	0.13 (83.48%)	4.88 (2.89%)
				Test	0.06 (95.64%)	NA	NA								Test	0.10 (13.22)	0.13 (84.21%)	4.25 (2.57%)
GNB3_FullySemiAquatic											GC-D_DirectDeveloping
Test for selection relaxation (K = 0.84) was significant (p = 0.001, LR = 11.54).											Test for selection relaxation (K = 0.38) was significant (p = 0.000, LR = 21.91).
Model	log L	# of params	AICc	Branch Set	w1	w2	w3				Model	log L	# of params	AICc	Branch Set	w1	w2	w3
General Descriptive	-19704.9	425	40270.2	Shared	0 (99.48%)	0 (0.41%)	935.64(0.11%)				General Descriptive	-76789.7	393	154368	Shared	0 (91.92%)	0.91 (7.90%)	503.80 (0.18%)
Relax alternative	-19809.8	223	40068.4	Reference	0.01 (97.75%)	0.36 (2.08%)	11.41 (0.17%)				Relax alternative	-76976.7	207	154368	Reference	0 (87.62%)	0.81 (12.33%)	1480.48 (0.04%)
				Test	0.02 (97.75%)	0.43 (2.08%)	7.74 (0.17%)								Test	0.02 (87.62%)	0.92 (12.33%)	15.73 (0.04%)
Relax Null	-19815.5	222	40077.9	Reference	0.01 (97.75%)	0.36 (2.08%)	11.36 (0.17%)				Relax Null	-76987.7	206	154388	Reference	0 (87.55%)	0.81 (12.41%)	1480.48 (0.04%)
				Test	0.01 (97.75%)	0.36 (2.08%)	11.36 (0.17%)								Test	0 (87.55%)	0.81 (12.41%)	1480.48 (0.04%)
Relax partitioned descriptive	-19808.2	227	40073.4	Reference	0.01 (97.9%)	0.48 (1.95%)	10.63 (0.15%)				Relax partitioned descriptive	-76975.2	211	154373	Reference	0 (87.89%)	0.81 (12.07%)	1480.48 (0.04%)
				Test	0.02 (97.61%)	0.27 (2.18%)	18.17%(0.21%)								Test	0.08 (81.37%)	0.21 (18.12%)	8.13 (0.51%)
GNGT1_FullySemiAquatic											RGS9BP_FullySemiAquatic
Test for selection intensification (K = 1.05) was not significant (p = 0.835, LR = 0.04).											Test for selection relaxation (K = 0.84) was significant (p = 0.001, LR = 10.38).
Model	log L	# of params	AICc	Branch Set	w1	w2	w3				Model	log L	# of params	AICc	Branch Set	w1	w2	w3
General Descriptive	-4416.8	409	9689.6	Shared	0 (38.6%)	0 (58.37%)	33 (3.03%)				General Descriptive	-15899	429	32671.1	Shared	0 (99.01%)	1.12 (0.95%)	2623.86 (0.04%)
Relax alternative	-4560.8	215	9562	Reference	NA	0 (10.72%)	3.98(3.15%)				Relax alternative	-16018.1	225	32490.3	Reference	0.03 (97.6%)	NA	1.22 (2.4%)
				Test	NA	0 (10.72%)	4.26(3.15%)								Test	0.06 (97.6%)	NA	1.18 (2.4%)
Relax Null	-4560.9	214	9560	Reference	NA	0 (10.93%)	4.04 (3.14%)				Relax Null	-16023.3	224	32498.7	Reference	0.04 (97.57%0	NA	1.21 (2.43%)
				Test	NA	0 (10.93%)	4.04 (3.14%)								Test	0.04 (97.57%0	NA	1.21 (2.43%)
Relax partitioned descriptive	-4555.8	219	9560.3	Reference	NA	0 (22.21%)	4.72 (2.75%)				Relax partitioned descriptive	-16015.9	229	32494	Reference	0.03 (97.74%)	1 (0.61%)	1.15 (1.65%)
				Test	0.06 (60.28%)	0.08 (39.03%)	18.99 (0.69%)								Test	0.05 (97.69%)	0.16 (0.29%)	2.16 (2.01%)
PDE6A_DirectDeveloping											RGS9BP2_Fossorial
Test for selection relaxation (K = 0.61) was significant (p = 0.000, LR = 43.56).											Test for selection intensification (K = 1.05) was not significant (p = 0.771, LR = 0.08).
Model	log L	# of params	AICc	Branch Set	w1	w2	w3				Model	log L	# of params	AICc	Branch Set	w1	w2	w3
General Descriptive	-50995.9	433	102862	Shared	0 (97.87%)	0 (0.29%)	54.28 (1.84%)				General Descriptive	-17043.2	415	34930.9	Shared	0 (96.81%)	31.3 (3.19%)	NA
Relax alternative	-51174.8	227	102805	Reference	0.02 (92.06%)	1 (7.71%)	20.59 (0.23%)				Relax alternative	-17175.5	220	34795	Reference	0.11 (86.08%)	0.9 (13.85%)	NA
				Test	0.08 (92.06%)	1 (7.71%)	6.25 (0.23%)								Test	0.1 (86.08%)	0.56 (13.85%)	NA
Relax Null	-51196.6	226	102846	Reference	0.01 (91.15%)	1 (8.60%)	16.23 (0.25%)				Relax Null	-17175.5	219	34793	Reference	0.11(85.98%)	0.9 (13.95%)	NA
				Test	0.01 (91.15%)	1 (8.60%)	16.23 (0.25%)								Test	0.11(85.98%)	0.9 (13.95%)	NA
Relax partitioned descriptive	-51168.7	231	102800	Reference	0.01 (91.42%)	1 (8.39%)	22.66 (0.19%)				Relax partitioned descriptive	-17174.6	223	34799.4	Reference	0.11(85.86%)	0.89 (14.07%)	NA
				Test	0.09 (87.51%)	0.47 (11.68%)	8.6 (0.81%)								Test	0.06 (78.03%)	0.51 (21.97%)	NA
PDE6B_DirectDeveloping											SAG_DirectDeveloping
Test for selection relaxation (K = 0.82) was significant (p = 0.000, LR = 28.40).											Test for selection relaxation (K = 0.75) was significant (p = 0.012, LR = 6.32).
Model	log L	# of params	AICc	Branch Set	w1	w2	w3				Model	log L	# of params	AICc	Branch Set	w1	w2	w3
General Descriptive	-51418.7	433	103708	Shared	0 (37.33%)	0 (58.51%)	24.05 (4.16%)				General Descriptive	-24761	437	50405.2	Shared	0 (76.34%)	0.01 (23.27%)	257.09 (0.39%)
Relax alternative	-51575.3	227	103606	Reference	0.03 (22.4)	0.06 (76.68%)	7.25 (0.92%)				Relax alternative	-24916.9	229	50294.4	Reference	0.01 (85.02)	0.58 (14.79%)	20.15 (0.19%)
				Test	0.06 (22.4%)	0.10 (76.68%)	5.05 (0.92%)								Test	0.03 (85.02%)	0.66 (14.79%)	9.46 (0.19%)
Relax Null	-51589.5	226	103632	Reference	0 (23.68%)	0.07 (75.37%)	6.69 (0.96%)				Relax Null	-24920.1	228	50298.7	Reference	0.01 (85.26%)	0.61 (14.51%)	15.26 (0.23%)
				Test	0 (23.68%)	0.07 (75.62%)	6.69 (0.96%)								Test	0.01 (85.26%)	0.61 (14.51%)	15.26 (0.23%)
Relax partitioned descriptive	-51572.8	231	103609	Reference	NA	0.07 (75.62%)	7.24 (0.88%)				Relax partitioned descriptive	-24911	233	50290.5	Reference	0.01 (85.09%)	0.57 (14.74%)	18.28 (0.18%)
				Test	0.01 (25.01%)	0.11 (73.52%)	5.13 (1.46%)								Test	0 (85.78%)	0.9 (13.49%)	9.93 (0.73%)
PDE6C_FullySemiAquatic											SLC24A1_FullyAquatic
Test for selection relaxation (K = 0.84) was significant (p = 0.000, LR = 12.49).											Test for selection intensification (K = 30.70) was significant (p = 0.013, LR = 6.16).
Model	log L	# of params	AICc	Branch Set	w1	w2	w3				Model	log L	# of params	AICc	Branch Set	w1	w2	w3
General Descriptive	-55296.8	417	111431	Shared	0 (86.26%)	0.9 (13.52%)	404.51 (0.22%)				General Descriptive	-47686.7	445	96268.5	Shared	0 (86.61%)	0.95 (12.64%)	116.88 (0.75%)
Relax alternative	-55518.6	219	111476	Reference	0.02 (91.06%)	1 (8.78%)	55.69 (0.16%)				Relax alternative	-47852.6	233	96172.6	Reference	NA	1 (14.69%)	26.04 (0.24%)
				Test	0.04 (91.06%)	1 (8.78%)	29.48 (0.16%)								Test	NA	1 (14.69%)	2.9253e+43
Relax Null	-55524.9	218	111487	Reference	0.03 (90.69%)	1 (9.15%)	49.64 (0.16%)				Relax Null	-47855.7	232	96176.8	Reference	NA	1 (14.75%)	34.24 (0.21%)
				Test	0.03 (90.69%)	1 (9.15%)	49.64 (0.16%)								Test	NA	1 (14.75%)	34.24 (0.21%)
Relax partitioned descriptive	-55509.3	223	11465.8	Reference	0.03 (92.12%)	1 (7.67%)	32.54 (0.21%)				Relax partitioned descriptive	-47850.1	237	96175.6	Reference	NA	1 (14.71%)	33.35 (0.19%)
				Test	0.01 (85.97%)	1 (13.92%)	161.41 (0.11%)								Test	0.02 (84.75%)	0.86 (14.7%)	79.01 (0.55%)
ARR3_FullySemiAquatic											GNB5_Tropical
Test for selection intensification (K = 1.07) was not significant (p = 0.263, LR = 1.25).											Test for selection intensification (K = 1.20) was significant (p = 0.005, LR = 7.95).
Model	log L	# of params	AICc	Branch Set	w1	w2	w3				Model	log L	# of params	AICc	Branch Set	w1	w2	w3
General Descriptive	-29467.9	429	59802.9	Shared	0 (74.61%)	0.02 (24.46%)	106.51 (0.93%)				General Descriptive	-18377.6	433	37630.4	Shared	0 (99.77%)	0 (0.11%)	801.55 (0.12%)
Relax alternative	-29636.6	225	59725.8	Reference	0 (57.55%)	0.25 (41.39%)	6.77 (1.07%)				Relax alternative	-18481.5	227	37419.4	Reference	0.01 (97.6%)	0.7 (2.37%)	15.3 (0.03%)
				Test	0 (57.55%)	0.23 (41.39%)	7.73 (1.07%)								Test	0.01 (97.6%)	0.65 (2.37%)	26.55 (0.03%)
Relax Null	-29637.3	224	59725	Reference	NA	0.25 (39.78%)	6.86 (1.08%)				Relax Null	-18485.4	226	37425.4	Reference	0.01 (97.84%)	0.43 (2.04%)	6.27 (0.13%)
				Test	NA	0.25 (39.78%)	6.86 (1.08%)								Test	0.01 (97.84%)	0.43 (2.04%)	6.27 (0.13%)
Relax partitioned descriptive	-29631.3	229	59723.1	Reference	NA	0.61 (22.05%)	22.9 (0.29%)				Relax partitioned descriptive	-18480.3	231	37425.1	Reference	0.02 (97.67%)	0.31 (1.97%)	4.22 (0.36%)
				Test	0 (67.17%)	0.28 (31.44%)	3.93 (1.39%)								Test	0.01 (97.91%)	0.47 (2.07%)	27.27 (0.03%)
CNGA3_Fossorial											CNGA3_DirectDeveloping
Test for selection relaxation (K = 0.82) was significant (p = 0.000, LR = 14.31).											Test for selection relaxation (K = 0.70) was not significant (p = 0.371, LR = 0.80).
Model	log L	# of params	AICc	Branch Set	w1	w2	w3				Model	log L	# of params	AICc	Branch Set	w1	w2	w3
General Descriptive	-40254.5	409	81331.9	Shared	0 (86.52%)	0 (11.66%)	55 (1.82%)				General Descriptive	-40256	407	81330.9	Shared	0 (98.03%)	50.77 (1.97%)	NA
Relax alternative	-40416	215	81263.3	Reference	0.01 (42.18%)	0.07 (54.46%)	1.98 (3.36%)				Relax alternative	-40406	216	81245.3	Reference	0.05 (97.03%)	2.05 (2.81%)	NA
				Test	0.02 (42.18%)	0.12 (54.46%)	1.75 (3.36%)								Test	0.12 (97.03%)	1.63 (2.81%)	NA
Relax Null	-40423.1	214	81275.6	Reference	0.01 (45.43%)	0.08 (50.93%)	1.84 (3.64%)				Relax Null	-40406.4	215	81244.1	Reference	NA	0.06 (73.62%)	NA
				Test	0.01 (45.43%)	0.08 (50.93%)	1.84 (3.64%)								Test	NA	0.06 (73.62%)	NA
Relax partitioned descriptive	-40414.4	219	81268.3	Reference	0.01 (51.07%)	0.08 (45.02%)	1.78 (3.92%)				Relax partitioned descriptive	-40404.3	219	81248	Reference	0 (23.1%)	0.06 (74.64%)	NA
				Test	0.08 (6.9%)	0.11 (92.64%)	10.41 (0.46%)								Test	0.12 (34.46%)	0.17 (65.46%)	NA
GNGT2_FullySemiAquatic											GNGT2_FullyAquatic
Test for selection relaxation (K = 0.08) was significant (p = 0.000, LR = 14.10).											Test for selection relaxation (K = 0.52) was significant (p = 0.001, LR = 12.06).
Model	log L	# of params	AICc	Branch Set	w1	w2	w3				Model	log L	# of params	AICc	Branch Set	w1	w2	w3
General Descriptive	-4208.4	405	9278.5	Shared	0 (8.61%)	0 (91.22%)	583.11 (0.17%)				General Descriptive	-4204.6	405	9270.8	Shared	0 (96.89%)	0.87 (3.09%)	6040.99 (0.02%)
Relax alternative	-4304.6	213	9049.1	Reference	0 (90.25%)	0.71 (9.75%)	NA				Relax alternative	-4305.4	213	9050.8	Reference	0 (71.345)	0.19 (27.24%)	1 (1.42%)
				Test	0.07 (90.25%)	0.97 (9.75%)	NA								Test	0.06 (71.34%)	0.43 (27.24%)	NA
Relax Null	-4311.6	212	9061	Reference	0.04 (92.74%)	0.57 (7.265)	NA				Relax Null	-4311.5	212	9060.7	Reference	NA	0.28 (27.86%)	NA
				Test	0.04 (92.74%)	0.57 (7.26%)	NA								Test	NA	0.28 (27.86%)	NA
Relax partitioned descriptive	-4302.2	217	9052.8	Reference	NA	0.54 (12.61%)	NA				Relax partitioned descriptive	-4305.2	217	9058.9	Reference	NA	0.3 (23.23%)	NA
				Test	0.11 (86.79%)	0.25 (13.21%)	NA								Test	0.09 (58.5%)	0.28 (41.5%)	NA
PDE6H_FullyAquatic											PDE6H_FullySemiquatic
Test for selection intensification (K = 1.24) was significant (p = 0.046, LR = 3.97).											Test for selection intensification (K = 1.06) was not significant (p = 0.506, LR = 0.44).
Model	log L	# of params	AICc	Branch Set	w1	w2	w3				Model	log L	# of params	AICc	Branch Set	w1	w2	w3
General Descriptive	-5548.5	417	11972.2	Shared	0 (82.25%)	0 (17.12%)	159.5 (0.63%)				General Descriptive	-5552.6	417	11980.3	Shared	0 (82.17%)	0 (17.39%)	224.65 (0.45%)
Relax alternative	-5652	219	11753	Reference	0.03 (90.35%)	0.06 (9.11%)	13.44 (0.54%)				Relax alternative	-5653.7	219	11756.6	Reference	NA	0.05 (75.06%)	15.53 (0.5%)
				Test	0.01 (90.35%)	0.03 (9.11%)	24.86 (0.54%)								Test	NA	0.04 (75.06%)	18.54 (0.5%)
Relax Null	-5653.9	218	11754.9	Reference	0.03 (90.39%)	0.04 (9.10%)	15.61 (0.52%)				Relax Null	-5653.9	218	11754.9	Reference	0.02 (24.61%)	0.04 (74.87%)	15.9 (0.51%)
				Test	0.03 (90.39%)	0.04 (9.10%)	15.61 (0.52%)								Test	0.02 (24.61%)	0.04 (74.87%)	15.9 (0.51%)
Relax partitioned descriptive	-5648.4	223	11754.4	Reference	0.02 (8.99%)	0.04 (90.56%)	13.33 (0.45%)				Relax partitioned descriptive	-5652.4	223	11762.3	Reference	0.02 (29.4%)	0.04 (70.03%)	11.28 (0.57%)
				Test	0.02 (90.32%)	0.02 (8.38%)	51.01 (1.30%)								Test	0.03 (24.22%)	0.03 (75.24%)	42.68 (0.54%)
GRK1_DirectDeveloping											GRK1_FullyAquatic
Test for selection relaxation (K = 0.88) was not significant (p = 0.073, LR = 3.22).											Test for selection intensification (K = 1.09) was not significant (p = 0.130, LR = 2.29).
Model	log L	# of params	AICc	Branch Set	w1	w2	w3				Model	log L	# of params	AICc	Branch Set	w1	w2	w3
General Descriptive	-36729.3	445	74355.3	Shared	0 (79.06%)	0 (16.63%)	23.22 (4.31%)				General Descriptive	-36723.3	445	74343.3	Shared	0 (74.73%)	0 (20.24%)	19.91 (5.02%)
Relax alternative	-36903.3	233	74274.4	Reference	0.08 (80.92%)	0.11 (15.67%)	3.64 (3.41%)				Relax alternative	-36903.8	233	74275.3	Reference	0.08 (76.04%)	0.09 (20.38%)	3.47 (3.58%)
				Test	0.11 (80.92%)	0.14 (15.67%)	3.14 (3.41%)								Test	0.07 (76.04%)	0.07 (20.38%)	3.88 (3.58%)
Relax Null	-36904.9	232	74275.6	Reference	0.08 (80.83%)	0.12 (15.74%)	3.64 (3.43%)				Relax Null	-36904.9	232	74275.6	Reference	0.08 (76.06%)	0.09 (20.38%)	3.54 (3.56%)
				Test	0.08 (80.83%)	0.12 (15.74%)	3.64 (3.43%)								Test	0.08 (76.06%)	0.09 (20.38%)	3.54 (3.56%)
Relax partitioned descriptive	-36886.2	237	74248.2	Reference	0.06 (81.3%)	0.25 (15.46%)	3.38 (3.24%)				Relax partitioned descriptive	-36902.6	237	74281.1	Reference	0.08 (75.92%)	0.10 (20.45%)	3.50 (3.63%)
				Test	0.07 (70.42%)	0.12 (23.17%)	4.09 (6.41%)								Test	NA	0.11 (80.25%)	5.78 (1.80%)
GUCA1A_DirectDeveloping											GUCA1A_FullyAquatic
Test for selection relaxation (K = 0.91) was not significant (p = 0.203, LR = 1.62).											Test for selection relaxation (K = 0.80) was significant (p = 0.001, LR = 10.30).
Model	log L	# of params	AICc	Branch Set	w1	w2	w3				Model	log L	# of params	AICc	Branch Set	w1	w2	w3
General Descriptive	-11901.3	437	24694.6	Shared	0 (39.34%)	0 (57.69%)	33.64 (2.97%)				General Descriptive	-11839.6	437	24571.3	Shared	0 (91.51%)	0 (7.69%)	125.1 (0.80%)
Relax alternative	-11985.8	229	24434.6	Reference	0.04 (69.15%)	0.06 (30.26%)	5.96 (0.59%)				Relax alternative	-11981.5	229	24425.9	Reference	0.03 (37.41%)	0.05 (61.89%)	5.65 (0.70%)
				Test	0.05 (69.15%)	0.08 (30.26%)	5.04 (0.59%)								Test	0.06 (37.41%)	0.09 (61.89%)	4.02 (0.70%)
Relax Null	-11986.7	228	24434.2	Reference	0.04 (68.67%)	0.06 (30.73%)	5.85 (0.61%)				Relax Null	-11986.7	228	24434.2	Reference	0.03 (32.65%)	0.05 (66.73%)	5.79 (0.61%)
				Test	0.04 (68.67%)	0.06 (30.73%)	5.85 (0.61%)								Test	0.03 (32.65%)	0.05 (66.73%)	5.79 (0.61%)
Relax partitioned descriptive	-11985.4	233	24441.9	Reference	0.04 (69.79%)	0.05 (29.64%)	6.30 (0.57%)				Relax partitioned descriptive	-11981	233	24433	Reference	0.03 (38.6%)	0.05 (60.71%)	5.47 (0.69%)
				Test	NA	0.04 (55.4%)	1.10 (5.42%)								Test	0.06 (36.37%)	0.09 (62.97%)	8.28 (0.66%)
RGS9_FullySemiAquatic											RGS9_FullyAquatic
Test for selection relaxation (K = 0.93) was significant (p = 0.024, LR = 5.12).											Test for selection relaxation (K = 0.91) was not significant (p = 0.076, LR = 3.16).
Model	log L	# of params	AICc	Branch Set	w1	w2	w3				Model	log L	# of params	AICc	Branch Set	w1	w2	w3
General Descriptive	-31639.4	397	64079	Shared	0 (0.51%)	0 (98.93%)	176.38 (0.57%)				General Descriptive	-31639.6	397	64079.5	Shared	0 (87.54%)	0 (11.93%)	188.99 (0.53%)
Relax alternative	-31792.1	209	64003.9	Reference	0 (6.10%)	0.04 (93.37%)	4.27 (0.53%)				Relax alternative	-31793	209	64005.7	Reference	0 (38.33%)	0.06 (61.20%)	4.57 (0.47%)
				Test	0 (6.10%)	0.05 (93.37%)	3.85 (0.53%)								Test	0 (38.33%)	0.08 (61.20%)	3.97 (0.47%)
Relax Null	-31794.6	208	64007	Reference	0.03 (6.10%)	0.04 (93.37%)	4.19 (0.53%)				Relax Null	-31794.6	208	64006.9	Reference	0 (38.38%)	0.06 (61.15%)	4.57 (0.47%)
				Test	0.03 (6.10%)	0.04 (93.37%)	4.19 (0.53%)								Test	0 (38.38%)	0.06 (61.15%)	4.57 (0.47%)
Relax partitioned descriptive	-31790.6	213	64009	Reference	0.04 (93.68%)	0.05 (5.86%)	4.48 (0.46%)				Relax partitioned descriptive	-31782.6	213	63992.9	Reference	NA	0.06 (62.79%)	4.41 (0.42%)
				Test	0.04 (92.68%)	0.10 (6.46%)	3.75 (0.86%)								Test	0.02 (23.48%)	0.05 (75.27%)	29.82 (1.25%)
GUCY2D_FullySemiAquatic											RGS9BP3_Tropical
Test for selection relaxation (K = 0.96) was not significant (p = 0.128, LR = 2.32).											Test for selection intensification (K = 1.12) was significant (p = 0.009, LR = 6.85).
Model	log L	# of params	AICc	Branch Set	w1	w2	w3				Model	log L	# of params	AICc	Branch Set	w1	w2	w3
General Descriptive	-76854.6	389	154490	Shared	0 (82.48%)	0.22 (17.21%)	309.36 (0.31%)				General Descriptive	-17474.2	365	35689.9	Shared	0 (1.48%)	0 (98.35%)	585.46 (0.17%)
Relax alternative	-77108	205	154627	Reference	NA	0.10 (73.93%)	3.14 (2.11%)				Relax alternative	-17624.2	193	35637.6	Reference	0 (3.44%)	0.06 (92.37 %)	1 (4.19%)
				Test	NA	0.11 (73.93%)	2.99 (2.11%)								Test	0 (3.44%)	0.04 (92.37%)	1 (4.19%)
Relax Null	-77109.1	204	154627	Reference	NA	0.11 (74.11%)	3.14 (2.08%)				Relax Null	-17627.6	192	35642.4	Reference	NA	0.05 (91.83%)	1 (4.08%)
				Test	NA	0.11 (74.11%)	3.14 (2.08%)								Test	NA	0.05 (91.83%)	1 (4.08%)
Relax partitioned descriptive	-77104.5	209	154628	Reference	NA	0.11 (77.69%)	4.29 (1.45%)				Relax partitioned descriptive	-17624	197	35645.3	Reference	0.04 (87.57%)	0.36 (9.72%)	1 (2.71%)
				Test	NA	0.10 (63.07%)	1.49 (5.38%)								Test	NA	0.04 (91.96%)	1.09 (3.61%)
RGS9BP3_Scansorial											SLC24A2_FullySemiAquatic
Test for selection relaxation (K = 0.97) was not significant (p = 0.744, LR = 0.11).											Test for selection relaxation (K = 0.86) was not significant (p = 0.157, LR = 2.01).
Model	log L	# of params	AICc	Branch Set	w1	w2	w3				Model	log L	# of params	AICc	Branch Set	w1	w2	w3
General Descriptive	-17466.4	365	35674.3	Shared	0 (78.88%)	0.16 (21.08%)	2367.55 (0.04%)				General Descriptive	-42750.3	437	86379.7	Shared	0 (84.06%)	0.89 (15.66%)	305.72 (0.28%)
Relax alternative	-17618.3	193	35625.9	Reference	0.01 (76.42%)	0.32 (23.54%)	83.40 (0.04%)				Relax alternative	-42902.2	229	86263.8	Reference	0.01 (85.24%)	0.99 (14.66%)	70.73 (0.09%)
				Test	0.01 (76.42%)	0.32 (23.54%)	83.40 (0.04%)								Test	0.02 (85.24%)	1 (14.66%)	38.5 (0.09%)
Relax Null	-17618.4	192	35624	Reference	0.01 (75.09%)	0.31 (24.87%)	80.89 (0.04%)				Relax Null	-42903.2	228	86263.8	Reference	0.01 (85.21%)	1 (14.71%)	67.76 (0.09%)
				Test	0.01 (75.09%)	0.31 (24.87%)	80.89 (0.04%)								Test	0.01 (85.21%)	1 (14.71%)	67.76 (0.09%)
Relax partitioned descriptive	-17617.6	197	35632.6	Reference	0.01 (72.88%)	0.29 (27.07%)	113.19 (0.05%)				Relax partitioned descriptive	-42899.1	233	86265.6	Reference	0.01 (85.3%)	1 (14.61%)	61.79 (0.09%)
				Test	0 (79.88%)	0.42 (20.07%)	22.44 (0.04%)								Test	NA	1 (18.09%)	738.07 (0.05%)
RCVRN1_FullyAquatic											RCVRN2_FullyAquatic
Test for selection intensification (K = 1.21) was significant (p = 0.012, LR = 6.24).											Test for selection relaxation (K = 0.94) was not significant (p = 0.457, LR = 0.55).
Model	log L	# of params	AICc	Branch Set	w1	w2	w3				Model	log L	# of params	AICc	Branch Set	w1	w2	w3
General Descriptive	-12902.5	425	26672.8	Shared	0 (83.12%)	0.34 (16.76%)	841.26 (0.11%)				General Descriptive	-11098.1	405	23023.8	Shared	0 (96.91%)	1.75 (3.02%)	1495.99 (0.06%)
Relax alternative	-13049	223	26548.9	Reference	0.05 (77.5%)	0.12 (21.81%)	6.94 (0.68%)				Relax alternative	-11207	213	22844.8	Reference	0.03 (73.46%)	0.13 (25.49%)	5.60 (1.05%)
				Test	0.03 (77.50%)	0.08 (21.81%)	10.47 (0.68%)								Test	0.04 (73.46%)	0.14 (25.49%)	5.05 (1.05%)
Relax Null	-13052.1	222	26553.1	Reference	0.05 (80.19%)	0.1 (18.89%)	5.48 (0.92%)				Relax Null	-11207.3	212	22843.3	Reference	0.03 (74.50%)	0.13 (24.49%)	5.76 (1.00%)
				Test	0.05 (80.19%)	0.1 (18.89%)	5.48 (0.92%)								Test	0.03 (74.50%)	0.13 (24.49%)	5.76 (1.00%)
Relax partitioned descriptive	-13047.4	227	26553.8	Reference	0.06 (80.15%)	0.08 (18.82%)	5.07 (1.03%)				Relax partitioned descriptive	-11206.9	217	22852.9	Reference	0.04 (73.84%)	0.11 (25.12%)	5.69 (1.05%)
				Test	0.02 (5.29%)	0.04 (94.46%)	2.50 (0.24%)								Test	0.05 (74.34%)	0.11 (24.60%)	4.26 (1.06%)
GNAT2_Fossorial											GNAT2_Scansorial
Test for selection intensification (K = 1.01) was not significant (p = 0.952, LR = 0.00).											Test for selection relaxation (K = 0.96) was not significant (p = 0.521, LR = 0.41).
Model	log L	# of params	AICc	Branch Set	w1	w2	w3				Model	log L	# of params	AICc	Branch Set	w1	w2	w3
General Descriptive	-20137.6	433	41151.5	Shared	0 (95.68%)	0 (2.99%)	74.79 (1.34%)				General Descriptive	-20152.8	433	41181.9	Shared	0 (30.02%)	0 (67.78%)	45.48 (2.20%)
Relax alternative	-20290	227	41036.8	Reference	0.01 (92.10%)	0.53 (7.42%)	10.63 (0.48%)				Relax alternative	-20289.9	227	41036.6	Reference	0.02 (89.88%)	0.16 (9.31%)	7.53 (0.81%)
				Test	0.01 (92.10%)	0.53 (7.42%)	11 (0.48%)								Test	0.03 (89.88%)	0.17 (9.31%)	7 (0.81%)
Relax Null	-20290	226	41034.7	Reference	0.01 (92.10%)	0.52 (7.41%)	10.54 (0.49%)				Relax Null	-20290.1	226	41035	Reference	0.02 (89.92%)	0.18 (9.28%)	7.44 (0.80%)
				Test	0.01 (92.10%)	0.52 (7.41%)	10.54 (0.49%)								Test	0.02 (89.92%)	0.18 (9.28%)	7.44 (0.80%)
Relax partitioned descriptive	-20287.2	231	41039.4	Reference	0.02 (92.19%)	0.23 (6.94%)	7.18 (0.87%)				Relax partitioned descriptive	-20289.1	231	41043.1	Reference	0.01 (89.31%)	0.35 (10.14%)	10.51 (0.55%)
				Test	0.01 (92.09%)	0.56 (7.75%)	47.44 (0.16%)								Test	0.02 (90.37%)	0.09 (8.21%)	4.33 (1.42%)
GCIP_Tropical
Test for selection relaxation (K = 0.91) was not significant (p = 0.095, LR = 2.78).
Model	log L	# of params	AICc	Branch Set	w1	w2	w3
General Descriptive	-15532.8	413	31907.1	Shared	0 (2.33%)	0 (94.87%)	35.73(2.80%)
Relax alternative	-15672.6	217	31783.4	Reference	0.04(10.19%)	0.07(86.01%)	1.84(3.80%)
				Test	0.05(10.19%)	0.08(86.01%)	1.74(3.80%)
Relax Null	-15674	216	31784.1	Reference	0.08(88.82%)	0.11(8.19%)	2.06(2.98%)
				Test	0.08(88.82%)	0.11(8.19%)	2.06(2.98%)
Relax partitioned descriptive	-15670.3	221	31787	Reference	n/a	0.88(12.78%)	1 (2.08%)
				Test	0.08(92.52%)	0.64(7.01%)	6.45(0.47%)
